# Evaluating the feasibility of medium chain oleochemical synthesis using microbial chain elongation

**DOI:** 10.1101/2024.05.06.592817

**Authors:** Ethan Agena, Ian M. Gois, Connor M. Bowers, Radhakrishnan Mahadevan, Matthew J. Scarborough, Christopher E. Lawson

## Abstract

Chain elongating bacteria are a unique guild of strictly anaerobic bacteria that have garnered interest for sustainable chemical manufacturing from carbon-rich wet and gaseous waste streams. They produce C_6_-C_8_ medium-chain fatty acids which are valuable platform chemicals that can be used directly, or derivatized to service a wide range of chemical industries. However, the application of chain elongating bacteria for synthesizing products beyond C_6_-C_8_ medium-chain fatty acids has not been evaluated. In this study, we assess the feasibility of expanding the product spectrum of chain elongating bacteria to C_9_-C_12_ fatty acids, along with the synthesis of C_6_ fatty alcohols, dicarboxylic acids, diols, and methyl ketones. We propose several metabolic engineering strategies to accomplish these conversions in chain elongating bacteria and utilize constraint-based metabolic modelling to predict pathway stoichiometries, assess thermodynamic feasibility, and estimate ATP and product yields. We also evaluate how producing alternative products impacts the growth rate of chain elongating bacteria via resource allocation modelling, revealing a trade-off between product carbon length and class versus cell growth rate. Together, these results highlight the potential for using chain elongating bacteria as a platform for diverse oleochemical biomanufacturing and offer a starting point for guiding future metabolic engineering efforts aimed at expanding their product range.

**Graphical Abstract:** In this work, the authors use constraint-based metabolic modelling and enzyme cost minimization to assess the feasibility of using metabolic engineering to expand the product spectrum of anaerobic chain elongating bacteria.

**One Sentence Summary:** In this work, the authors use constraint-based metabolic modelling and enzyme cost minimization to assess the feasibility of using metabolic engineering to expand the product spectrum of anaerobic chain elongating bacteria.
