## Supplementary material for "Evaluating the feasibility of medium chain oleochemical synthesis using microbial chain elongation": SI: Lactate to 1,6-hexanediol ECM Solution.tsv

!!!SBtab DocumentName='report' SBtabVersion='1.0' Date='2024-5-5'
!!SBtab TableID='Predicted concentrations' TableType='Quantity' TableName='Predicted concentrations' SBtabVersion='1.0' Unit='M'
!QuantityType	!Compound	!Value
concentration	h2o	1.000e+00
concentration	atp	1.000e-02
concentration	o2	6.600e-06
concentration	adp	5.000e-04
concentration	pi	2.000e-02
concentration	coa	1.000e-03
concentration	co2	1.000e-05
concentration	ac_coa	1.000e-02
concentration	pyr	6.253e-04
concentration	ace	1.000e-06
concentration	no2	1.000e-02
concentration	aa_coa	4.006e-06
concentration	lac	1.000e-02
concentration	cro_coa	9.324e-05
concentration	no	1.508e-03
concentration	but_coa	1.000e-02
concentration	ace_p	1.753e-03
concentration	hb_coa	4.006e-04
concentration	hexa_coa	1.511e-04
concentration	oh_coa	4.450e-07
concentration	n2	1.002e-06
concentration	hexe_coa	1.006e-05
concentration	hh_coa	2.285e-05
concentration	hexanal	1.781e-04
concentration	hexanol	1.058e-03
concentration	hex_diol	1.000e-06
!!SBtab TableID='Predicted Gibbs energies' TableType='Quantity' TableName='Predicted Gibbs energies' SBtabVersion='1.0' Unit='kJ/mol'
!QuantityType	!Reaction	!Value
reaction gibbs energy	EB-iLDH-D	-1.342e+00
reaction gibbs energy	PFOR	-1.912e+01
reaction gibbs energy	ACACT1r	-1.962e-01
reaction gibbs energy	HACD1	-7.426e+00
reaction gibbs energy	ECOAH1	-3.143e-01
reaction gibbs energy	EBACD1	-2.088e+01
reaction gibbs energy	ACACT2	-1.121e-01
reaction gibbs energy	HACD2	-1.198e+01
reaction gibbs energy	ECOAH2	-1.343e+00
reaction gibbs energy	EBACD2	-3.113e+01
reaction gibbs energy	PTAr	-1.594e+00
reaction gibbs energy	ACKr	-2.201e+01
reaction gibbs energy	RNF1	-3.859e+00
reaction gibbs energy	HXALD	-1.756e+02
reaction gibbs energy	ALCD6	-1.817e+01
reaction gibbs energy	NIR	-2.303e+01
reaction gibbs energy	NOD	-1.695e+02
reaction gibbs energy	ALKBGT	-3.427e+02
reaction gibbs energy	RUBD_NAD	-3.956e+01
reaction gibbs energy	NAD_FICTC	-7.854e+01
!!SBtab TableID='Predicted enzyme levels' TableType='Quantity' TableName='Predicted enzyme levels' SBtabVersion='1.0' Unit='M'
!QuantityType	!Reaction	!Value
concentration of enzyme	EB-iLDH-D	5.176e-02
concentration of enzyme	PFOR	9.896e-02
concentration of enzyme	ACACT1r	6.847e-02
concentration of enzyme	HACD1	7.944e-01
concentration of enzyme	ECOAH1	7.269e-02
concentration of enzyme	EBACD1	5.521e-01
concentration of enzyme	ACACT2	1.178e-01
concentration of enzyme	HACD2	2.529e+00
concentration of enzyme	ECOAH2	1.218e-01
concentration of enzyme	EBACD2	1.795e-01
concentration of enzyme	PTAr	1.098e-02
concentration of enzyme	ACKr	1.927e-02
concentration of enzyme	RNF1	3.800e-02
concentration of enzyme	HXALD	8.008e-02
concentration of enzyme	ALCD6	4.034e-02
concentration of enzyme	NIR	1.171e-02
concentration of enzyme	NOD	6.418e-03
concentration of enzyme	ALKBGT	1.863e-01
concentration of enzyme	RUBD_NAD	1.500e-02
concentration of enzyme	NAD_FICTC	1.500e-02
