## Supplementary material for "Evaluating the feasibility of medium chain oleochemical synthesis using microbial chain elongation": SI: Lactate to 2-pentanone ECM Solution.tsv

!!!SBtab DocumentName='report' SBtabVersion='1.0' Date='2024-5-5'
!!SBtab TableID='Predicted concentrations' TableType='Quantity' TableName='Predicted concentrations' SBtabVersion='1.0' Unit='M'
!QuantityType	!Compound	!Value
concentration	h2o	1.000e+00
concentration	atp	1.000e-02
concentration	adp	5.000e-04
concentration	pi	2.000e-02
concentration	coa	1.000e-03
concentration	co2	1.000e-05
concentration	ac_coa	1.000e-02
concentration	pyr	6.253e-04
concentration	ace	1.928e-04
concentration	aa_coa	4.006e-06
concentration	lac	1.000e-02
concentration	h2	1.580e-03
concentration	cro_coa	9.324e-05
concentration	but_coa	1.000e-02
concentration	ace_p	2.039e-03
concentration	hb_coa	4.006e-04
concentration	but	1.000e-06
concentration	oh_coa	4.566e-07
concentration	2_pent	1.000e-06
!!SBtab TableID='Predicted Gibbs energies' TableType='Quantity' TableName='Predicted Gibbs energies' SBtabVersion='1.0' Unit='kJ/mol'
!QuantityType	!Reaction	!Value
reaction gibbs energy	EB-iLDH-D	-1.342e+00
reaction gibbs energy	PFOR	-1.912e+01
reaction gibbs energy	ACACT1	-1.962e-01
reaction gibbs energy	HACD1	-7.426e+00
reaction gibbs energy	ECOAH1	-3.143e-01
reaction gibbs energy	EBACD1	-2.088e+01
reaction gibbs energy	ACACT2	-4.804e-02
reaction gibbs energy	CoATC4	-1.742e+01
reaction gibbs energy	FADM6	-8.799e+01
reaction gibbs energy	PTAr	-1.219e+00
reaction gibbs energy	ACKr	-9.352e+00
reaction gibbs energy	HYD1	-5.479e+00
reaction gibbs energy	RNF1	-1.544e+01
!!SBtab TableID='Predicted enzyme levels' TableType='Quantity' TableName='Predicted enzyme levels' SBtabVersion='1.0' Unit='M'
!QuantityType	!Reaction	!Value
concentration of enzyme	EB-iLDH-D	1.165e-01
concentration of enzyme	PFOR	2.227e-01
concentration of enzyme	ACACT1	2.739e-01
concentration of enzyme	HACD1	3.178e+00
concentration of enzyme	ECOAH1	2.907e-01
concentration of enzyme	EBACD1	2.208e+00
concentration of enzyme	ACACT2	2.714e-01
concentration of enzyme	CoATC4	4.685e-02
concentration of enzyme	FADM6	1.387e+01
concentration of enzyme	PTAr	4.027e-02
concentration of enzyme	ACKr	8.334e-02
concentration of enzyme	HYD1	5.559e-01
concentration of enzyme	RNF1	9.018e-02
