## Supplementary material for "Evaluating the feasibility of medium chain oleochemical synthesis using microbial chain elongation": SI: Lactate to 2-pentanone Thermodynamic Model.tsv

!!!SBtab DocumentName='pathway' SBtabVersion='1.0' Date='2024-5-5'
!!SBtab TableID='Configuration' TableType='Config' TableName='Configuration' SBtabVersion='1.0'
!Option	!Value	!Comment
flux_unit	Unitless
version	3
kcat_source	fwd
denominator	CM
regularization	volume
objective	enzyme
standard_concentration	1 M
solver	CLARABEL
algorithm	ECM
p_h	6
ionic_strength	250 mM
p_mg	3
dg_confidence	0
!!SBtab TableID='Reaction' TableType='Reaction' TableName='Reaction' SBtabVersion='1.0'
!ID	!ReactionFormula
EB-iLDH-D	lac = pyr
PFOR	coa + pyr = ac_coa + co2
ACACT1	2 ac_coa = aa_coa + coa
HACD1	aa_coa = hb_coa
ECOAH1	hb_coa = cro_coa + h2o
EBACD1	cro_coa = but_coa
ACACT2	ac_coa + but_coa = coa + oh_coa
CoATC4	ace + but_coa = ac_coa + but
FADM6	h2o + oh_coa = 2_pent + co2 + coa
PTAr	ac_coa + pi = ace_p + coa
ACKr	ace_p + adp = ace + atp
HYD1	= h2
RNF1	=
!!SBtab TableID='Compound' TableType='Compound' TableName='Compound' SBtabVersion='1.0'
!ID	!Name	!Identifiers
h2o	H2O	metanetx.chemical:MNXM2
atp	ATP	metanetx.chemical:MNXM3
adp	ADP	metanetx.chemical:MNXM7
pi	Phosphate	metanetx.chemical:MNXM9
coa	Coenzyme A	metanetx.chemical:MNXM12
co2	CO2	metanetx.chemical:MNXM13
ac_coa	Acetyl-CoA	metanetx.chemical:MNXM21
pyr	Pyruvate	metanetx.chemical:MNXM23
ace	Acetate	metanetx.chemical:MNXM26
aa_coa	Acetoacetyl-CoA	metanetx.chemical:MNXM133
lac	L-Lactate	metanetx.chemical:MNXM179
h2	H2	metanetx.chemical:MNXM195
cro_coa	Crotonoyl-CoA	metanetx.chemical:MNXM214
but_coa	Butanoyl-CoA	metanetx.chemical:MNXM233
ace_p	Acetyl phosphate	metanetx.chemical:MNXM280
hb_coa	(S)-3-Hydroxybutanoyl-CoA	metanetx.chemical:MNXM446
but	1-butanoate	metanetx.chemical:MNXM458
oh_coa	3-Oxohexanoyl-CoA	metanetx.chemical:MNXM717
2_pent	2-Pentanone	metanetx.chemical:MNXM4768
!!SBtab TableID='Thermodynamics' TableType='Quantity' TableName='Thermodynamics' SBtabVersion='1.0' StandardConcentration='M'
!QuantityType	!Reaction	!Compound	!Value	!Unit
reaction gibbs energy	COCO:R05276		5.53	kJ/mol
reaction gibbs energy	COCO:R05277		-14.58	kJ/mol
reaction gibbs energy	COCO:R05278		24.89	kJ/mol
reaction gibbs energy	COCO:R05279		-18.84	kJ/mol
reaction gibbs energy	COCO:R05280		3.30	kJ/mol
reaction gibbs energy	COCO:R05281		-32.46	kJ/mol
reaction gibbs energy	COCO:R05282		30.42	kJ/mol
reaction gibbs energy	COCO:R05283		-4.39	kJ/mol
reaction gibbs energy	COCO:R05284		-44.29	kJ/mol
reaction gibbs energy	COCO:R05285		10.14	kJ/mol
reaction gibbs energy	COCO:R05286		-10.93	kJ/mol
reaction gibbs energy	COCO:R05287		10.50	kJ/mol
reaction gibbs energy	COCO:R05288		-15.44	kJ/mol
!!SBtab TableID='ConcentrationConstraint' TableType='Quantity' TableName='ConcentrationConstraint' SBtabVersion='1.0' Unit='mM'
!QuantityType	!Compound	!Min	!Max
concentration	h2o	1e+03	1e+03
concentration	atp	10	10
concentration	adp	0.5	0.5
concentration	pi	20	20
concentration	coa	1	1
concentration	co2	0.01	0.01
concentration	ac_coa	0.001	10
concentration	pyr	0.001	10
concentration	ace	0.001	10
concentration	aa_coa	0.0004	10
concentration	lac	0.001	10
concentration	h2	1.58	1.58
concentration	cro_coa	0.001	10
concentration	but_coa	0.001	10
concentration	ace_p	0.001	10
concentration	hb_coa	0.001	10
concentration	but	0.001	10
concentration	oh_coa	0.0004	10
concentration	2_pent	0.001	10
!!SBtab TableID='Flux' TableType='Quantity' TableName='Flux' SBtabVersion='1.0' Unit='dimensionless'
!QuantityType	!Reaction	!Value
rate of reaction	COCO:R05276	9
rate of reaction	COCO:R05277	9
rate of reaction	COCO:R05278	4
rate of reaction	COCO:R05279	4
rate of reaction	COCO:R05280	4
rate of reaction	COCO:R05281	4
rate of reaction	COCO:R05282	1
rate of reaction	COCO:R05283	3
rate of reaction	COCO:R05284	1
rate of reaction	COCO:R05285	3
rate of reaction	COCO:R05286	3
rate of reaction	COCO:R05287	10
rate of reaction	COCO:R05288	6
