## Supplementary material for "Evaluating the feasibility of medium chain oleochemical synthesis using microbial chain elongation": SI: Lactate to Adipic Acid ECM Solution.tsv

!!!SBtab DocumentName='report' SBtabVersion='1.0' Date='2024-5-5'
!!SBtab TableID='Predicted concentrations' TableType='Quantity' TableName='Predicted concentrations' SBtabVersion='1.0' Unit='M'
!QuantityType	!Compound	!Value
concentration	h2o	1.000e+00
concentration	atp	1.000e-02
concentration	o2	6.600e-06
concentration	adp	5.000e-04
concentration	pi	2.000e-02
concentration	coa	1.000e-03
concentration	co2	1.000e-05
concentration	ac_coa	1.000e-02
concentration	pyr	6.253e-04
concentration	ace	7.726e-03
concentration	no2	1.000e-02
concentration	aa_coa	4.006e-06
concentration	lac	1.000e-02
concentration	h2	1.580e-03
concentration	cro_coa	9.324e-05
concentration	no	2.096e-03
concentration	but_coa	1.000e-02
concentration	ace_p	3.149e-03
concentration	hb_coa	4.006e-04
concentration	hexa_coa	1.000e-02
concentration	oh_coa	4.475e-07
concentration	n2	1.008e-06
concentration	hexe_coa	5.363e-05
concentration	hh_coa	8.214e-05
concentration	6_oxo_hex	1.000e-06
concentration	cap	9.589e-04
concentration	6_hyd_hex	9.751e-03
concentration	adi	1.000e-06
!!SBtab TableID='Predicted Gibbs energies' TableType='Quantity' TableName='Predicted Gibbs energies' SBtabVersion='1.0' Unit='kJ/mol'
!QuantityType	!Reaction	!Value
reaction gibbs energy	EB-iLDH-D	-1.342e+00
reaction gibbs energy	PFOR	-1.912e+01
reaction gibbs energy	ACACT1r	-1.962e-01
reaction gibbs energy	HACD1	-7.426e+00
reaction gibbs energy	ECOAH1	-3.143e-01
reaction gibbs energy	EBACD1	-2.088e+01
reaction gibbs energy	ACAT2	-9.788e-02
reaction gibbs energy	HACD2	-8.827e+00
reaction gibbs energy	ECOAH2	-3.675e-01
reaction gibbs energy	EBACD2	-2.489e+01
reaction gibbs energy	CoATC6	-1.534e-01
reaction gibbs energy	PTAr	-1.422e-01
reaction gibbs energy	ACKr	-1.285e+00
reaction gibbs energy	HYD1	-5.479e+00
reaction gibbs energy	NIR	-2.222e+01
reaction gibbs energy	NOD	-1.711e+02
reaction gibbs energy	ALKBGT	-3.196e+02
reaction gibbs energy	YJGB	-1.427e-01
reaction gibbs energy	CHNE	-3.216e+01
reaction gibbs energy	RUBD_NAD	-3.956e+01
reaction gibbs energy	NAD_FICTC	-7.854e+01
!!SBtab TableID='Predicted enzyme levels' TableType='Quantity' TableName='Predicted enzyme levels' SBtabVersion='1.0' Unit='M'
!QuantityType	!Reaction	!Value
concentration of enzyme	EB-iLDH-D	3.882e-02
concentration of enzyme	PFOR	7.422e-02
concentration of enzyme	ACACT1r	6.847e-02
concentration of enzyme	HACD1	7.944e-01
concentration of enzyme	ECOAH1	7.269e-02
concentration of enzyme	EBACD1	5.521e-01
concentration of enzyme	ACAT2	1.346e-01
concentration of enzyme	HACD2	3.249e+00
concentration of enzyme	ECOAH2	1.483e-01
concentration of enzyme	EBACD2	9.560e-01
concentration of enzyme	CoATC6	9.983e-02
concentration of enzyme	PTAr	9.411e-02
concentration of enzyme	ACKr	6.524e-01
concentration of enzyme	HYD1	1.112e-01
concentration of enzyme	NIR	6.149e-03
concentration of enzyme	NOD	6.002e-03
concentration of enzyme	ALKBGT	1.730e+00
concentration of enzyme	YJGB	9.120e-02
concentration of enzyme	CHNE	1.010e+00
concentration of enzyme	RUBD_NAD	1.500e-02
concentration of enzyme	NAD_FICTC	1.500e-02
