## Supplementary material for "Evaluating the feasibility of medium chain oleochemical synthesis using microbial chain elongation": SI: Lactate to Butyrate ECM Solution.tsv

!!!SBtab DocumentName='report' SBtabVersion='1.0' Date='2024-5-5'
!!SBtab TableID='Predicted concentrations' TableType='Quantity' TableName='Predicted concentrations' SBtabVersion='1.0' Unit='M'
!QuantityType	!Compound	!Value
concentration	h2o	1.000e+00
concentration	atp	1.000e-02
concentration	adp	5.000e-04
concentration	pi	2.000e-02
concentration	coa	1.000e-03
concentration	co2	1.000e-05
concentration	ac_coa	1.000e-02
concentration	pyr	6.253e-04
concentration	ace	9.945e-04
concentration	aa_coa	3.869e-06
concentration	lac	1.000e-02
concentration	h2	1.580e-03
concentration	cro_coa	1.858e-05
concentration	but_coa	2.068e-04
concentration	ace_p	2.491e-03
concentration	hb_coa	1.029e-04
concentration	but	1.000e-06
!!SBtab TableID='Predicted Gibbs energies' TableType='Quantity' TableName='Predicted Gibbs energies' SBtabVersion='1.0' Unit='kJ/mol'
!QuantityType	!Reaction	!Value
reaction gibbs energy	EB-iLDH-D	-1.342e+00
reaction gibbs energy	PFOR	-1.912e+01
reaction gibbs energy	ACACT1	-2.819e-01
reaction gibbs energy	HACD1	-1.071e+01
reaction gibbs energy	ECOAH1	-9.427e-01
reaction gibbs energy	EBACD1	-2.649e+01
reaction gibbs energy	CoATC4	-1.188e+01
reaction gibbs energy	PTAr	-7.230e-01
reaction gibbs energy	ACKr	-5.784e+00
reaction gibbs energy	HYD1	-5.479e+00
reaction gibbs energy	RNF1	-1.544e+01
!!SBtab TableID='Predicted enzyme levels' TableType='Quantity' TableName='Predicted enzyme levels' SBtabVersion='1.0' Unit='M'
!QuantityType	!Reaction	!Value
concentration of enzyme	EB-iLDH-D	2.588e-02
concentration of enzyme	PFOR	4.948e-02
concentration of enzyme	ACACT1	4.846e-02
concentration of enzyme	HACD1	4.018e-01
concentration of enzyme	ECOAH1	4.936e-02
concentration of enzyme	EBACD1	1.145e-01
concentration of enzyme	CoATC4	6.119e-02
concentration of enzyme	PTAr	2.067e-02
concentration of enzyme	ACKr	6.235e-02
concentration of enzyme	HYD1	1.112e-01
concentration of enzyme	RNF1	1.503e-02
