## Supplementary material for "Evaluating the feasibility of medium chain oleochemical synthesis using microbial chain elongation": SI: Lactate to Dodecanoate ECM Solution.tsv

!!!SBtab DocumentName='report' SBtabVersion='1.0' Date='2024-5-5'
!!SBtab TableID='Predicted concentrations' TableType='Quantity' TableName='Predicted concentrations' SBtabVersion='1.0' Unit='M'
!QuantityType	!Compound	!Value
concentration	h2o	1.000e+00
concentration	atp	1.000e-02
concentration	adp	5.000e-04
concentration	pi	2.000e-02
concentration	coa	1.000e-03
concentration	co2	1.000e-05
concentration	ac_coa	1.000e-02
concentration	pyr	6.253e-04
concentration	ace	1.334e-03
concentration	aa_coa	4.006e-06
concentration	lac	1.000e-02
concentration	h2	1.580e-03
concentration	cro_coa	9.324e-05
concentration	but_coa	1.000e-02
concentration	ace_p	2.586e-03
concentration	octa_coa	1.000e-02
concentration	dodeca_coa	2.180e-04
concentration	laurate	1.000e-06
concentration	hb_coa	4.006e-04
concentration	deca_coa	1.000e-02
concentration	hexa_coa	1.000e-02
concentration	dece_coa	6.949e-05
concentration	dodece_coa	1.425e-05
concentration	hd_coa	6.994e-05
concentration	od_coa	5.028e-07
concentration	odd_coa	5.001e-07
concentration	oo_coa	5.028e-07
concentration	oh_coa	4.475e-07
concentration	hdd_coa	2.195e-05
concentration	hexe_coa	5.363e-05
concentration	hh_coa	8.214e-05
concentration	ho_coa	6.994e-05
concentration	octe_coa	6.949e-05
!!SBtab TableID='Predicted Gibbs energies' TableType='Quantity' TableName='Predicted Gibbs energies' SBtabVersion='1.0' Unit='kJ/mol'
!QuantityType	!Reaction	!Value
reaction gibbs energy	EB-iLDH-D	-1.342e+00
reaction gibbs energy	PFOR	-1.912e+01
reaction gibbs energy	ACACT1r	-1.962e-01
reaction gibbs energy	HACD1	-7.426e+00
reaction gibbs energy	ECOAH1	-3.143e-01
reaction gibbs energy	EBACD1	-2.088e+01
reaction gibbs energy	ACACT2	-9.788e-02
reaction gibbs energy	HACD2	-8.827e+00
reaction gibbs energy	ECOAH2	-3.675e-01
reaction gibbs energy	EBACD2	-2.489e+01
reaction gibbs energy	ACACT3	-1.054e-01
reaction gibbs energy	HACD3	-8.370e+00
reaction gibbs energy	ECOAH3	-4.591e-01
reaction gibbs energy	EBACD3	-2.571e+01
reaction gibbs energy	ACACT4	-1.054e-01
reaction gibbs energy	HACD4	-8.370e+00
reaction gibbs energy	ECOAH4	-4.591e-01
reaction gibbs energy	EBACD4	-2.571e+01
reaction gibbs energy	ACACT5	-1.188e-01
reaction gibbs energy	HACD5	-1.123e+01
reaction gibbs energy	ECOAH5	-1.514e+00
reaction gibbs energy	EBACD5	-3.126e+01
reaction gibbs energy	CoATC12	-3.292e+00
reaction gibbs energy	PTAr	-6.304e-01
reaction gibbs energy	ACKr	-5.148e+00
reaction gibbs energy	HYD1	-5.479e+00
reaction gibbs energy	RNF1	-3.859e+00
!!SBtab TableID='Predicted enzyme levels' TableType='Quantity' TableName='Predicted enzyme levels' SBtabVersion='1.0' Unit='M'
!QuantityType	!Reaction	!Value
concentration of enzyme	EB-iLDH-D	7.765e-02
concentration of enzyme	PFOR	1.484e-01
concentration of enzyme	ACACT1r	6.847e-02
concentration of enzyme	HACD1	7.944e-01
concentration of enzyme	ECOAH1	7.269e-02
concentration of enzyme	EBACD1	5.521e-01
concentration of enzyme	ACACT2	1.346e-01
concentration of enzyme	HACD2	3.249e+00
concentration of enzyme	ECOAH2	1.483e-01
concentration of enzyme	EBACD2	9.560e-01
concentration of enzyme	ACACT3	1.251e-01
concentration of enzyme	HACD3	2.784e+00
concentration of enzyme	ECOAH3	1.434e-01
concentration of enzyme	EBACD3	7.389e-01
concentration of enzyme	ACACT4	1.251e-01
concentration of enzyme	HACD4	2.784e+00
concentration of enzyme	ECOAH4	1.434e-01
concentration of enzyme	EBACD4	7.389e-01
concentration of enzyme	ACACT5	1.114e-01
concentration of enzyme	HACD5	2.248e+00
concentration of enzyme	ECOAH5	1.176e-01
concentration of enzyme	EBACD5	1.517e-01
concentration of enzyme	CoATC12	6.200e-02
concentration of enzyme	PTAr	2.330e-02
concentration of enzyme	ACKr	7.763e-02
concentration of enzyme	HYD1	1.112e-01
concentration of enzyme	RNF1	5.701e-02
