## Supplementary material for "Evaluating the feasibility of medium chain oleochemical synthesis using microbial chain elongation": SI: Lactate to Dodecanoate Thermodynamic Model.tsv

!!!SBtab DocumentName='pathway' SBtabVersion='1.0' Date='2024-5-5'
!!SBtab TableID='Configuration' TableType='Config' TableName='Configuration' SBtabVersion='1.0'
!Option	!Value	!Comment
flux_unit	Unitless
version	3
kcat_source	fwd
denominator	CM
regularization	volume
objective	enzyme
standard_concentration	1 M
solver	CLARABEL
algorithm	ECM
p_h	6
ionic_strength	250 mM
p_mg	3
dg_confidence	0
!!SBtab TableID='Reaction' TableType='Reaction' TableName='Reaction' SBtabVersion='1.0'
!ID	!ReactionFormula
EB-iLDH-D	lac = pyr
PFOR	coa + pyr = ac_coa + co2
ACACT1r	2 ac_coa = aa_coa + coa
HACD1	aa_coa = hb_coa
ECOAH1	hb_coa = cro_coa + h2o
EBACD1	cro_coa = but_coa
ACACT2	ac_coa + but_coa = coa + oh_coa
HACD2	oh_coa = hh_coa
ECOAH2	hh_coa = h2o + hexe_coa
EBACD2	hexe_coa = hexa_coa
ACACT3	ac_coa + hexa_coa = coa + oo_coa
HACD3	oo_coa = ho_coa
ECOAH3	ho_coa = h2o + octe_coa
EBACD3	octe_coa = octa_coa
ACACT4	ac_coa + octa_coa = coa + od_coa
HACD4	od_coa = hd_coa
ECOAH4	hd_coa = dece_coa + h2o
EBACD4	dece_coa = deca_coa
ACACT5	ac_coa + deca_coa = coa + odd_coa
HACD5	odd_coa = hdd_coa
ECOAH5	hdd_coa = dodece_coa + h2o
EBACD5	dodece_coa = dodeca_coa
CoATC12	ace + dodeca_coa = ac_coa + laurate
PTAr	ac_coa + pi = ace_p + coa
ACKr	ace_p + adp = ace + atp
HYD1	= h2
RNF1	=
!!SBtab TableID='Compound' TableType='Compound' TableName='Compound' SBtabVersion='1.0'
!ID	!Name	!Identifiers
h2o	H2O	metanetx.chemical:MNXM2
atp	ATP	metanetx.chemical:MNXM3
adp	ADP	metanetx.chemical:MNXM7
pi	Phosphate	metanetx.chemical:MNXM9
coa	Coenzyme A	metanetx.chemical:MNXM12
co2	CO2	metanetx.chemical:MNXM13
ac_coa	Acetyl-CoA	metanetx.chemical:MNXM21
pyr	Pyruvate	metanetx.chemical:MNXM23
ace	Acetate	metanetx.chemical:MNXM26
aa_coa	Acetoacetyl-CoA	metanetx.chemical:MNXM133
lac	L-Lactate	metanetx.chemical:MNXM179
h2	H2	metanetx.chemical:MNXM195
cro_coa	Crotonoyl-CoA	metanetx.chemical:MNXM214
but_coa	Butanoyl-CoA	metanetx.chemical:MNXM233
ace_p	Acetyl phosphate	metanetx.chemical:MNXM280
octa_coa	Octanoyl-CoA (n-C8:0CoA)	metanetx.chemical:MNXM342
dodeca_coa	Dodecanoyl-CoA (n-C12:0CoA)	metanetx.chemical:MNXM363
laurate	1-undecanecarboxylate	metanetx.chemical:MNXM402
hb_coa	(S)-3-Hydroxybutanoyl-CoA	metanetx.chemical:MNXM446
deca_coa	Decanoyl CoA	metanetx.chemical:MNXM486
hexa_coa	3'-phosphoadenosine 5'-(3-{(3R)-3-hydroxy-4-[(3-{[2-(hexanoylsulfanyl)ethyl]amino}-3-oxopropyl)amino]-2,2-dimethyl-4-oxobutyl} dihydrogen diphosphate)	metanetx.chemical:MNXM553
dece_coa	Trans-Dec-2-enoyl-CoA	metanetx.chemical:MNXM580
dodece_coa	Trans-Dodec-2-enoyl-CoA	metanetx.chemical:MNXM642
hd_coa	(S)-3-Hydroxydecanoyl-CoA	metanetx.chemical:MNXM674
od_coa	3-Oxodecanoyl-CoA	metanetx.chemical:MNXM677
odd_coa	3-Oxododecanoyl-CoA	metanetx.chemical:MNXM705
oo_coa	3-Oxooctanoyl-CoA	metanetx.chemical:MNXM706
oh_coa	3-Oxohexanoyl-CoA	metanetx.chemical:MNXM717
hdd_coa	(S)-3-Hydroxydodecanoyl-CoA	metanetx.chemical:MNXM733
hexe_coa	Trans-Hex-2-enoyl-CoA	metanetx.chemical:MNXM753
hh_coa	(S)-3-Hydroxyhexanoyl-CoA	metanetx.chemical:MNXM757
ho_coa	(S)-3-Hydroxyoctanoyl-CoA	metanetx.chemical:MNXM766
octe_coa	Trans-Oct-2-enoyl-CoA	metanetx.chemical:MNXM784
!!SBtab TableID='Thermodynamics' TableType='Quantity' TableName='Thermodynamics' SBtabVersion='1.0' StandardConcentration='M'
!QuantityType	!Reaction	!Compound	!Value	!Unit
reaction gibbs energy	COCO:R05618		5.53	kJ/mol
reaction gibbs energy	COCO:R05619		-14.58	kJ/mol
reaction gibbs energy	COCO:R05620		24.89	kJ/mol
reaction gibbs energy	COCO:R05621		-18.84	kJ/mol
reaction gibbs energy	COCO:R05622		3.30	kJ/mol
reaction gibbs energy	COCO:R05623		-32.46	kJ/mol
reaction gibbs energy	COCO:R05624		30.42	kJ/mol
reaction gibbs energy	COCO:R05625		-21.74	kJ/mol
reaction gibbs energy	COCO:R05626		0.69	kJ/mol
reaction gibbs energy	COCO:R05627		-37.85	kJ/mol
reaction gibbs energy	COCO:R05628		30.12	kJ/mol
reaction gibbs energy	COCO:R05629		-20.60	kJ/mol
reaction gibbs energy	COCO:R05630		-0.44	kJ/mol
reaction gibbs energy	COCO:R05631		-38.02	kJ/mol
reaction gibbs energy	COCO:R05632		30.12	kJ/mol
reaction gibbs energy	COCO:R05633		-20.60	kJ/mol
reaction gibbs energy	COCO:R05634		-0.44	kJ/mol
reaction gibbs energy	COCO:R05635		-38.02	kJ/mol
reaction gibbs energy	COCO:R05636		30.12	kJ/mol
reaction gibbs energy	COCO:R05637		-20.60	kJ/mol
reaction gibbs energy	COCO:R05638		-0.44	kJ/mol
reaction gibbs energy	COCO:R05639		-38.02	kJ/mol
reaction gibbs energy	COCO:R05640		5.06	kJ/mol
reaction gibbs energy	COCO:R05641		10.14	kJ/mol
reaction gibbs energy	COCO:R05642		-10.93	kJ/mol
reaction gibbs energy	COCO:R05643		10.50	kJ/mol
reaction gibbs energy	COCO:R05644		-3.86	kJ/mol
!!SBtab TableID='ConcentrationConstraint' TableType='Quantity' TableName='ConcentrationConstraint' SBtabVersion='1.0' Unit='mM'
!QuantityType	!Compound	!Min	!Max
concentration	h2o	1e+03	1e+03
concentration	atp	10	10
concentration	adp	0.5	0.5
concentration	pi	20	20
concentration	coa	1	1
concentration	co2	0.01	0.01
concentration	ac_coa	0.001	10
concentration	pyr	0.001	10
concentration	ace	0.001	10
concentration	aa_coa	0.0004	10
concentration	lac	0.001	10
concentration	h2	1.58	1.58
concentration	cro_coa	0.001	10
concentration	but_coa	0.001	10
concentration	ace_p	0.001	10
concentration	octa_coa	0.001	10
concentration	dodeca_coa	0.001	10
concentration	laurate	0.001	10
concentration	hb_coa	0.001	10
concentration	deca_coa	0.001	10
concentration	hexa_coa	0.001	10
concentration	dece_coa	0.001	10
concentration	dodece_coa	0.001	10
concentration	hd_coa	0.001	10
concentration	od_coa	0.0004	10
concentration	odd_coa	0.0004	10
concentration	oo_coa	0.0004	10
concentration	oh_coa	0.0004	10
concentration	hdd_coa	0.001	10
concentration	hexe_coa	0.001	10
concentration	hh_coa	0.001	10
concentration	ho_coa	0.001	10
concentration	octe_coa	0.001	10
!!SBtab TableID='Flux' TableType='Quantity' TableName='Flux' SBtabVersion='1.0' Unit='dimensionless'
!QuantityType	!Reaction	!Value
rate of reaction	COCO:R05618	6
rate of reaction	COCO:R05619	6
rate of reaction	COCO:R05620	1
rate of reaction	COCO:R05621	1
rate of reaction	COCO:R05622	1
rate of reaction	COCO:R05623	1
rate of reaction	COCO:R05624	1
rate of reaction	COCO:R05625	1
rate of reaction	COCO:R05626	1
rate of reaction	COCO:R05627	1
rate of reaction	COCO:R05628	1
rate of reaction	COCO:R05629	1
rate of reaction	COCO:R05630	1
rate of reaction	COCO:R05631	1
rate of reaction	COCO:R05632	1
rate of reaction	COCO:R05633	1
rate of reaction	COCO:R05634	1
rate of reaction	COCO:R05635	1
rate of reaction	COCO:R05636	1
rate of reaction	COCO:R05637	1
rate of reaction	COCO:R05638	1
rate of reaction	COCO:R05639	1
rate of reaction	COCO:R05640	1
rate of reaction	COCO:R05641	1
rate of reaction	COCO:R05642	1
rate of reaction	COCO:R05643	2
rate of reaction	COCO:R05644	3
