## Supplementary material for "Evaluating the feasibility of medium chain oleochemical synthesis using microbial chain elongation": SI: Lactate to Hexanoate ECM Solution.tsv

!!!SBtab DocumentName='report' SBtabVersion='1.0' Date='2024-5-5'
!!SBtab TableID='Predicted concentrations' TableType='Quantity' TableName='Predicted concentrations' SBtabVersion='1.0' Unit='M'
!QuantityType	!Compound	!Value
concentration	h2o	1.000e+00
concentration	atp	1.000e-02
concentration	adp	5.000e-04
concentration	pi	2.000e-02
concentration	coa	1.000e-03
concentration	co2	1.000e-05
concentration	ac_coa	1.000e-02
concentration	pyr	6.253e-04
concentration	ace	1.480e-03
concentration	aa_coa	4.006e-06
concentration	lac	1.000e-02
concentration	h2	1.580e-03
concentration	cro_coa	9.324e-05
concentration	but_coa	1.000e-02
concentration	ace_p	2.619e-03
concentration	hb_coa	4.006e-04
concentration	hexa_coa	1.825e-04
concentration	oh_coa	4.450e-07
concentration	hexe_coa	1.050e-05
concentration	hh_coa	2.345e-05
concentration	cap	1.000e-06
!!SBtab TableID='Predicted Gibbs energies' TableType='Quantity' TableName='Predicted Gibbs energies' SBtabVersion='1.0' Unit='kJ/mol'
!QuantityType	!Reaction	!Value
reaction gibbs energy	EB-iLDH-D	-1.342e+00
reaction gibbs energy	PFOR	-1.912e+01
reaction gibbs energy	ACACT1r	-1.962e-01
reaction gibbs energy	HACD1	-7.426e+00
reaction gibbs energy	ECOAH1	-3.143e-01
reaction gibbs energy	EBACD1	-2.088e+01
reaction gibbs energy	ACACT2	-1.120e-01
reaction gibbs energy	HACD2	-1.192e+01
reaction gibbs energy	ECOAH2	-1.302e+00
reaction gibbs energy	EBACD2	-3.077e+01
reaction gibbs energy	CoATC6	-3.151e+00
reaction gibbs energy	PTAr	-5.983e-01
reaction gibbs energy	ACKr	-4.923e+00
reaction gibbs energy	HYD1	-5.479e+00
!!SBtab TableID='Predicted enzyme levels' TableType='Quantity' TableName='Predicted enzyme levels' SBtabVersion='1.0' Unit='M'
!QuantityType	!Reaction	!Value
concentration of enzyme	EB-iLDH-D	3.882e-02
concentration of enzyme	PFOR	7.422e-02
concentration of enzyme	ACACT1r	6.847e-02
concentration of enzyme	HACD1	7.944e-01
concentration of enzyme	ECOAH1	7.269e-02
concentration of enzyme	EBACD1	5.521e-01
concentration of enzyme	ACACT2	1.180e-01
concentration of enzyme	HACD2	2.536e+00
concentration of enzyme	ECOAH2	1.221e-01
concentration of enzyme	EBACD2	1.871e-01
concentration of enzyme	CoATC6	6.821e-02
concentration of enzyme	PTAr	2.440e-02
concentration of enzyme	ACKr	8.439e-02
concentration of enzyme	HYD1	1.112e-01
