## Supplementary material for "Evaluating the feasibility of medium chain oleochemical synthesis using microbial chain elongation": SI: Lactate to Hexanoate Thermodynamic Model.tsv

!!!SBtab DocumentName='pathway' SBtabVersion='1.0' Date='2024-5-5'
!!SBtab TableID='Configuration' TableType='Config' TableName='Configuration' SBtabVersion='1.0'
!Option	!Value	!Comment
flux_unit	Unitless
version	3
kcat_source	fwd
denominator	CM
regularization	volume
objective	enzyme
standard_concentration	1 M
solver	CLARABEL
algorithm	ECM
p_h	6
ionic_strength	250 mM
p_mg	3
dg_confidence	0
!!SBtab TableID='Reaction' TableType='Reaction' TableName='Reaction' SBtabVersion='1.0'
!ID	!ReactionFormula
EB-iLDH-D	lac = pyr
PFOR	coa + pyr = ac_coa + co2
ACACT1r	2 ac_coa = aa_coa + coa
HACD1	aa_coa = hb_coa
ECOAH1	hb_coa = cro_coa + h2o
EBACD1	cro_coa = but_coa
ACACT2	ac_coa + but_coa = coa + oh_coa
HACD2	oh_coa = hh_coa
ECOAH2	hh_coa = h2o + hexe_coa
EBACD2	hexe_coa = hexa_coa
CoATC6	ace + hexa_coa = ac_coa + cap
PTAr	ac_coa + pi = ace_p + coa
ACKr	ace_p + adp = ace + atp
HYD1	= h2
!!SBtab TableID='Compound' TableType='Compound' TableName='Compound' SBtabVersion='1.0'
!ID	!Name	!Identifiers
h2o	H2O	metanetx.chemical:MNXM2
atp	ATP	metanetx.chemical:MNXM3
adp	ADP	metanetx.chemical:MNXM7
pi	Phosphate	metanetx.chemical:MNXM9
coa	Coenzyme A	metanetx.chemical:MNXM12
co2	CO2	metanetx.chemical:MNXM13
ac_coa	Acetyl-CoA	metanetx.chemical:MNXM21
pyr	Pyruvate	metanetx.chemical:MNXM23
ace	Acetate	metanetx.chemical:MNXM26
aa_coa	Acetoacetyl-CoA	metanetx.chemical:MNXM133
lac	L-Lactate	metanetx.chemical:MNXM179
h2	H2	metanetx.chemical:MNXM195
cro_coa	Crotonoyl-CoA	metanetx.chemical:MNXM214
but_coa	Butanoyl-CoA	metanetx.chemical:MNXM233
ace_p	Acetyl phosphate	metanetx.chemical:MNXM280
hb_coa	(S)-3-Hydroxybutanoyl-CoA	metanetx.chemical:MNXM446
hexa_coa	3'-phosphoadenosine 5'-(3-{(3R)-3-hydroxy-4-[(3-{[2-(hexanoylsulfanyl)ethyl]amino}-3-oxopropyl)amino]-2,2-dimethyl-4-oxobutyl} dihydrogen diphosphate)	metanetx.chemical:MNXM553
oh_coa	3-Oxohexanoyl-CoA	metanetx.chemical:MNXM717
hexe_coa	Trans-Hex-2-enoyl-CoA	metanetx.chemical:MNXM753
hh_coa	(S)-3-Hydroxyhexanoyl-CoA	metanetx.chemical:MNXM757
cap	Hexanoate (n-C6:0)	metanetx.chemical:MNXM1653
!!SBtab TableID='Thermodynamics' TableType='Quantity' TableName='Thermodynamics' SBtabVersion='1.0' StandardConcentration='M'
!QuantityType	!Reaction	!Compound	!Value	!Unit
reaction gibbs energy	COCO:R05562		5.53	kJ/mol
reaction gibbs energy	COCO:R05563		-14.58	kJ/mol
reaction gibbs energy	COCO:R05564		24.89	kJ/mol
reaction gibbs energy	COCO:R05565		-18.84	kJ/mol
reaction gibbs energy	COCO:R05566		3.30	kJ/mol
reaction gibbs energy	COCO:R05567		-32.46	kJ/mol
reaction gibbs energy	COCO:R05568		30.42	kJ/mol
reaction gibbs energy	COCO:R05569		-21.74	kJ/mol
reaction gibbs energy	COCO:R05570		0.69	kJ/mol
reaction gibbs energy	COCO:R05571		-37.85	kJ/mol
reaction gibbs energy	COCO:R05572		5.02	kJ/mol
reaction gibbs energy	COCO:R05573		10.14	kJ/mol
reaction gibbs energy	COCO:R05574		-10.93	kJ/mol
reaction gibbs energy	COCO:R05575		10.50	kJ/mol
!!SBtab TableID='ConcentrationConstraint' TableType='Quantity' TableName='ConcentrationConstraint' SBtabVersion='1.0' Unit='mM'
!QuantityType	!Compound	!Min	!Max
concentration	h2o	1e+03	1e+03
concentration	atp	10	10
concentration	adp	0.5	0.5
concentration	pi	20	20
concentration	coa	1	1
concentration	co2	0.01	0.01
concentration	ac_coa	0.001	10
concentration	pyr	0.001	10
concentration	ace	0.001	10
concentration	aa_coa	0.0004	10
concentration	lac	0.001	10
concentration	h2	1.58	1.58
concentration	cro_coa	0.001	10
concentration	but_coa	0.001	10
concentration	ace_p	0.001	10
concentration	hb_coa	0.001	10
concentration	hexa_coa	0.001	10
concentration	oh_coa	0.0004	10
concentration	hexe_coa	0.001	10
concentration	hh_coa	0.001	10
concentration	cap	0.001	10
!!SBtab TableID='Flux' TableType='Quantity' TableName='Flux' SBtabVersion='1.0' Unit='dimensionless'
!QuantityType	!Reaction	!Value
rate of reaction	COCO:R05562	3
rate of reaction	COCO:R05563	3
rate of reaction	COCO:R05564	1
rate of reaction	COCO:R05565	1
rate of reaction	COCO:R05566	1
rate of reaction	COCO:R05567	1
rate of reaction	COCO:R05568	1
rate of reaction	COCO:R05569	1
rate of reaction	COCO:R05570	1
rate of reaction	COCO:R05571	1
rate of reaction	COCO:R05572	1
rate of reaction	COCO:R05573	1
rate of reaction	COCO:R05574	1
rate of reaction	COCO:R05575	2
