## Supplementary material for "Evaluating the feasibility of medium chain oleochemical synthesis using microbial chain elongation": SI: Lactate to Hexanol (AdhE) ECM Solution.tsv

!!!SBtab DocumentName='report' SBtabVersion='1.0' Date='2024-5-5'
!!SBtab TableID='Predicted concentrations' TableType='Quantity' TableName='Predicted concentrations' SBtabVersion='1.0' Unit='M'
!QuantityType	!Compound	!Value
concentration	h2o	1.000e+00
concentration	coa	1.000e-03
concentration	co2	1.000e-05
concentration	ac_coa	1.000e-02
concentration	pyr	6.252e-04
concentration	aa_coa	4.006e-06
concentration	lac	1.000e-02
concentration	cro_coa	9.325e-05
concentration	but_coa	1.000e-02
concentration	hb_coa	4.007e-04
concentration	hexa_coa	1.238e-04
concentration	oh_coa	4.449e-07
concentration	hexe_coa	9.664e-06
concentration	hh_coa	2.231e-05
concentration	hexanal	6.440e-05
concentration	hexanol	1.000e-06
!!SBtab TableID='Predicted Gibbs energies' TableType='Quantity' TableName='Predicted Gibbs energies' SBtabVersion='1.0' Unit='kJ/mol'
!QuantityType	!Reaction	!Value
reaction gibbs energy	EB-iLDH-D	-1.342e+00
reaction gibbs energy	PFOR	-1.912e+01
reaction gibbs energy	ACAT1r	-1.962e-01
reaction gibbs energy	HACD1	-7.425e+00
reaction gibbs energy	ECOAH1	-3.143e-01
reaction gibbs energy	EBACD1	-2.088e+01
reaction gibbs energy	ACAT2	-1.123e-01
reaction gibbs energy	HACD2	-1.204e+01
reaction gibbs energy	ECOAH2	-1.384e+00
reaction gibbs energy	EBACD2	-3.153e+01
reaction gibbs energy	RNF1	-3.859e+00
reaction gibbs energy	HXALD	-1.776e+02
reaction gibbs energy	ALCD6	-3.291e+01
!!SBtab TableID='Predicted enzyme levels' TableType='Quantity' TableName='Predicted enzyme levels' SBtabVersion='1.0' Unit='M'
!QuantityType	!Reaction	!Value
concentration of enzyme	EB-iLDH-D	3.882e-02
concentration of enzyme	PFOR	7.422e-02
concentration of enzyme	ACAT1r	6.847e-02
concentration of enzyme	HACD1	7.945e-01
concentration of enzyme	ECOAH1	7.269e-02
concentration of enzyme	EBACD1	5.520e-01
concentration of enzyme	ACAT2	1.176e-01
concentration of enzyme	HACD2	2.523e+00
concentration of enzyme	ECOAH2	1.215e-01
concentration of enzyme	EBACD2	1.725e-01
concentration of enzyme	RNF1	3.800e-02
concentration of enzyme	HXALD	6.906e-02
concentration of enzyme	ALCD6	2.060e-02
