## Supplementary material for "Evaluating the feasibility of medium chain oleochemical synthesis using microbial chain elongation": SI: Lactate to Hexanol (AdhE) Thermodynamic Model.tsv

!!!SBtab DocumentName='pathway' SBtabVersion='1.0' Date='2024-5-5'
!!SBtab TableID='Configuration' TableType='Config' TableName='Configuration' SBtabVersion='1.0'
!Option	!Value	!Comment
flux_unit	Unitless
version	3
kcat_source	fwd
denominator	CM
regularization	volume
objective	enzyme
standard_concentration	1 M
solver	CLARABEL
algorithm	ECM
p_h	6
ionic_strength	250 mM
p_mg	3
dg_confidence	0
!!SBtab TableID='Reaction' TableType='Reaction' TableName='Reaction' SBtabVersion='1.0'
!ID	!ReactionFormula
EB-iLDH-D	lac = pyr
PFOR	coa + pyr = ac_coa + co2
ACAT1r	2 ac_coa = aa_coa + coa
HACD1	aa_coa = hb_coa
ECOAH1	hb_coa = cro_coa + h2o
EBACD1	cro_coa = but_coa
ACAT2	ac_coa + but_coa = coa + oh_coa
HACD2	oh_coa = hh_coa
ECOAH2	hh_coa = h2o + hexe_coa
EBACD2	hexe_coa = hexa_coa
RNF1	=
HXALD	hexa_coa = coa + h2o + hexanal
ALCD6	hexanal = hexanol
!!SBtab TableID='Compound' TableType='Compound' TableName='Compound' SBtabVersion='1.0'
!ID	!Name	!Identifiers
h2o	H2O	metanetx.chemical:MNXM2
coa	Coenzyme A	metanetx.chemical:MNXM12
co2	CO2	metanetx.chemical:MNXM13
ac_coa	Acetyl-CoA	metanetx.chemical:MNXM21
pyr	Pyruvate	metanetx.chemical:MNXM23
aa_coa	Acetoacetyl-CoA	metanetx.chemical:MNXM133
lac	L-Lactate	metanetx.chemical:MNXM179
cro_coa	Crotonoyl-CoA	metanetx.chemical:MNXM214
but_coa	Butanoyl-CoA	metanetx.chemical:MNXM233
hb_coa	(S)-3-Hydroxybutanoyl-CoA	metanetx.chemical:MNXM446
hexa_coa	3'-phosphoadenosine 5'-(3-{(3R)-3-hydroxy-4-[(3-{[2-(hexanoylsulfanyl)ethyl]amino}-3-oxopropyl)amino]-2,2-dimethyl-4-oxobutyl} dihydrogen diphosphate)	metanetx.chemical:MNXM553
oh_coa	3-Oxohexanoyl-CoA	metanetx.chemical:MNXM717
hexe_coa	Trans-Hex-2-enoyl-CoA	metanetx.chemical:MNXM753
hh_coa	(S)-3-Hydroxyhexanoyl-CoA	metanetx.chemical:MNXM757
hexanal	Hexanal	metanetx.chemical:MNXM8718
hexanol	1-Hexyl alcohol	metanetx.chemical:MNXM18358
!!SBtab TableID='Thermodynamics' TableType='Quantity' TableName='Thermodynamics' SBtabVersion='1.0' StandardConcentration='M'
!QuantityType	!Reaction	!Compound	!Value	!Unit
reaction gibbs energy	COCO:R05645		5.53	kJ/mol
reaction gibbs energy	COCO:R05646		-14.58	kJ/mol
reaction gibbs energy	COCO:R05647		24.89	kJ/mol
reaction gibbs energy	COCO:R05648		-18.84	kJ/mol
reaction gibbs energy	COCO:R05649		3.30	kJ/mol
reaction gibbs energy	COCO:R05650		-32.46	kJ/mol
reaction gibbs energy	COCO:R05651		30.42	kJ/mol
reaction gibbs energy	COCO:R05652		-21.74	kJ/mol
reaction gibbs energy	COCO:R05653		0.69	kJ/mol
reaction gibbs energy	COCO:R05654		-37.85	kJ/mol
reaction gibbs energy	COCO:R05655		-3.86	kJ/mol
reaction gibbs energy	COCO:R05656		-158.88	kJ/mol
reaction gibbs energy	COCO:R05657		-22.59	kJ/mol
!!SBtab TableID='ConcentrationConstraint' TableType='Quantity' TableName='ConcentrationConstraint' SBtabVersion='1.0' Unit='mM'
!QuantityType	!Compound	!Min	!Max
concentration	h2o	1e+03	1e+03
concentration	coa	1	1
concentration	co2	0.01	0.01
concentration	ac_coa	0.001	10
concentration	pyr	0.001	10
concentration	aa_coa	0.0004	10
concentration	lac	0.001	10
concentration	cro_coa	0.001	10
concentration	but_coa	0.001	10
concentration	hb_coa	0.001	10
concentration	hexa_coa	0.001	10
concentration	oh_coa	0.0004	10
concentration	hexe_coa	0.001	10
concentration	hh_coa	0.001	10
concentration	hexanal	0.001	10
concentration	hexanol	0.001	10
!!SBtab TableID='Flux' TableType='Quantity' TableName='Flux' SBtabVersion='1.0' Unit='dimensionless'
!QuantityType	!Reaction	!Value
rate of reaction	COCO:R05645	3
rate of reaction	COCO:R05646	3
rate of reaction	COCO:R05647	1
rate of reaction	COCO:R05648	1
rate of reaction	COCO:R05649	1
rate of reaction	COCO:R05650	1
rate of reaction	COCO:R05651	1
rate of reaction	COCO:R05652	1
rate of reaction	COCO:R05653	1
rate of reaction	COCO:R05654	1
rate of reaction	COCO:R05655	2
rate of reaction	COCO:R05656	1
rate of reaction	COCO:R05657	1
