## Supplementary material for "Evaluating the feasibility of medium chain oleochemical synthesis using microbial chain elongation": SI: Lactate to Hexanol (AOR) ECM Solution.tsv

!!!SBtab DocumentName='report' SBtabVersion='1.0' Date='2024-5-5'
!!SBtab TableID='Predicted concentrations' TableType='Quantity' TableName='Predicted concentrations' SBtabVersion='1.0' Unit='M'
!QuantityType	!Compound	!Value
concentration	h2o	1.000e+00
concentration	atp	1.000e-02
concentration	adp	5.000e-04
concentration	pi	2.000e-02
concentration	coa	1.000e-03
concentration	co2	1.000e-05
concentration	ac_coa	1.000e-02
concentration	pyr	6.252e-04
concentration	ace	4.333e-03
concentration	aa_coa	4.006e-06
concentration	lac	1.000e-02
concentration	cro_coa	9.324e-05
concentration	but_coa	1.000e-02
concentration	ace_p	2.966e-03
concentration	hb_coa	4.007e-04
concentration	hexa_coa	1.768e-03
concentration	oh_coa	4.459e-07
concentration	hexe_coa	2.375e-05
concentration	hh_coa	4.153e-05
concentration	cap	8.733e-05
concentration	hexanal	3.311e-06
concentration	hexanol	1.000e-06
!!SBtab TableID='Predicted Gibbs energies' TableType='Quantity' TableName='Predicted Gibbs energies' SBtabVersion='1.0' Unit='kJ/mol'
!QuantityType	!Reaction	!Value
reaction gibbs energy	EB-iLDH-D	-1.342e+00
reaction gibbs energy	PFOR	-1.912e+01
reaction gibbs energy	ACAT1r	-1.962e-01
reaction gibbs energy	HACD1	-7.426e+00
reaction gibbs energy	ECOAH1	-3.143e-01
reaction gibbs energy	EBACD1	-2.088e+01
reaction gibbs energy	ACAT2	-1.071e-01
reaction gibbs energy	HACD2	-1.051e+01
reaction gibbs energy	ECOAH2	-6.955e-01
reaction gibbs energy	EBACD2	-2.717e+01
reaction gibbs energy	CoATC6	-3.652e-01
reaction gibbs energy	PTAr	-2.908e-01
reaction gibbs energy	ACKr	-2.569e+00
reaction gibbs energy	RNF1	-3.859e+00
reaction gibbs energy	AFDOR6	-5.797e-01
reaction gibbs energy	ALCD6	-2.555e+01
!!SBtab TableID='Predicted enzyme levels' TableType='Quantity' TableName='Predicted enzyme levels' SBtabVersion='1.0' Unit='M'
!QuantityType	!Reaction	!Value
concentration of enzyme	EB-iLDH-D	3.882e-02
concentration of enzyme	PFOR	7.422e-02
concentration of enzyme	ACAT1r	6.846e-02
concentration of enzyme	HACD1	7.944e-01
concentration of enzyme	ECOAH1	7.268e-02
concentration of enzyme	EBACD1	5.521e-01
concentration of enzyme	ACAT2	1.232e-01
concentration of enzyme	HACD2	2.753e+00
concentration of enzyme	ECOAH2	1.305e-01
concentration of enzyme	EBACD2	4.194e-01
concentration of enzyme	CoATC6	5.625e-02
concentration of enzyme	PTAr	4.736e-02
concentration of enzyme	ACKr	2.529e-01
concentration of enzyme	RNF1	1.900e-02
concentration of enzyme	AFDOR6	7.977e-02
concentration of enzyme	ALCD6	3.085e-01
