## Supplementary material for "Evaluating the feasibility of medium chain oleochemical synthesis using microbial chain elongation": SI: Lactate to Octanoate ECM Solution.tsv

!!!SBtab DocumentName='report' SBtabVersion='1.0' Date='2024-5-5'
!!SBtab TableID='Predicted concentrations' TableType='Quantity' TableName='Predicted concentrations' SBtabVersion='1.0' Unit='M'
!QuantityType	!Compound	!Value
concentration	h2o	1.000e+00
concentration	atp	1.000e-02
concentration	adp	5.000e-04
concentration	pi	2.000e-02
concentration	coa	1.000e-03
concentration	co2	1.000e-05
concentration	ac_coa	1.000e-02
concentration	pyr	6.253e-04
concentration	ace	1.328e-03
concentration	aa_coa	4.006e-06
concentration	lac	1.000e-02
concentration	h2	1.580e-03
concentration	cro_coa	9.324e-05
concentration	but_coa	1.000e-02
concentration	ace_p	2.584e-03
concentration	octa_coa	2.165e-04
concentration	hb_coa	4.006e-04
concentration	hexa_coa	1.000e-02
concentration	oo_coa	5.001e-07
concentration	oh_coa	4.475e-07
concentration	octanoate	1.000e-06
concentration	hexe_coa	5.363e-05
concentration	hh_coa	8.214e-05
concentration	ho_coa	2.193e-05
concentration	octe_coa	1.422e-05
!!SBtab TableID='Predicted Gibbs energies' TableType='Quantity' TableName='Predicted Gibbs energies' SBtabVersion='1.0' Unit='kJ/mol'
!QuantityType	!Reaction	!Value
reaction gibbs energy	EB-iLDH-D	-1.342e+00
reaction gibbs energy	PFOR	-1.912e+01
reaction gibbs energy	ACACT1r	-1.962e-01
reaction gibbs energy	HACD1	-7.426e+00
reaction gibbs energy	ECOAH1	-3.143e-01
reaction gibbs energy	EBACD1	-2.088e+01
reaction gibbs energy	ACACT2	-9.788e-02
reaction gibbs energy	HACD2	-8.827e+00
reaction gibbs energy	ECOAH2	-3.676e-01
reaction gibbs energy	EBACD2	-2.489e+01
reaction gibbs energy	ACACT3	-1.188e-01
reaction gibbs energy	HACD3	-1.123e+01
reaction gibbs energy	ECOAH3	-1.516e+00
reaction gibbs energy	EBACD3	-3.127e+01
reaction gibbs energy	CoATC8	-3.344e+00
reaction gibbs energy	PTAr	-6.319e-01
reaction gibbs energy	ACKr	-5.158e+00
reaction gibbs energy	HYD1	-5.479e+00
reaction gibbs energy	RNF1	-3.859e+00
!!SBtab TableID='Predicted enzyme levels' TableType='Quantity' TableName='Predicted enzyme levels' SBtabVersion='1.0' Unit='M'
!QuantityType	!Reaction	!Value
concentration of enzyme	EB-iLDH-D	5.176e-02
concentration of enzyme	PFOR	9.896e-02
concentration of enzyme	ACACT1r	6.847e-02
concentration of enzyme	HACD1	7.944e-01
concentration of enzyme	ECOAH1	7.269e-02
concentration of enzyme	EBACD1	5.521e-01
concentration of enzyme	ACACT2	1.346e-01
concentration of enzyme	HACD2	3.249e+00
concentration of enzyme	ECOAH2	1.482e-01
concentration of enzyme	EBACD2	9.560e-01
concentration of enzyme	ACACT3	1.113e-01
concentration of enzyme	HACD3	2.248e+00
concentration of enzyme	ECOAH3	1.176e-01
concentration of enzyme	EBACD3	1.514e-01
concentration of enzyme	CoATC8	6.213e-02
concentration of enzyme	PTAr	2.325e-02
concentration of enzyme	ACKr	7.735e-02
concentration of enzyme	HYD1	1.112e-01
concentration of enzyme	RNF1	1.900e-02
