## Supplementary material for "Evaluating the feasibility of medium chain oleochemical synthesis using microbial chain elongation": SI: iFermCell193_Metaboliate_Reactions.xlsx

### Sheet: Metabolites
	ID	Name	Formula	Compartment	Charge
0	for_c	Formate	C1H1O2	c	-1
1	h_c	H+	H	c	1
2	for_e	Formate	C1H1O2	e	-1
3	h_e	H+	H	e	1
4	ac_c	Acetate	C2H3O2	c	-1
5	ac_e	Acetate	C2H3O2	e	-1
6	ppa_c	Propionate (n-C3:0)	C3H5O2	c	-1
7	ppa_e	Propionate (n-C3:0)	C3H5O2	e	-1
8	but_c	Butyrate (n-C4:0)	C4H7O2	c	-1
9	but_e	Butyrate (n-C4:0)	C4H7O2	e	-1
10	pta_c	Pentanoate	C5H9O2	c	-1
11	pta_e	Pentanoate (n-C5:0)	C5H9O2	e	-1
12	hxa_c	Hexanoate (n-C6:0)	C6H11O2	c	-1
13	hxa_e	Hexanoate (n-C6:0)	C6H11O2	e	-1
14	hpta_c	Heptanoate	C7H13O2	c	-1
15	hpta_e	Heptanoate (n-C7:0)	C7H13O2	e	-1
16	octa_c	Octanoate (n-C8:0)	C8H15O2	c	-1
17	octa_e	Octanoate (n-C8:0)	C8H15O2	e	-1
18	lac__D_c	D-Lactate	C3H5O3	c	-1
19	lac__D_e	D-Lactate	C3H5O3	e	-1
20	etoh_c	Ethanol	C2H6O	c	0
21	etoh_e	Ethanol	C2H6O	e	0
22	xyl4_e	xyl4_e	C20H34O17	e	0
23	xyl4_c	xyl4_c	C20H34O17	c	0
24	h2o_c	H2O	H2O	c	0
25	xyl__D_e	xylose-D	C5H10O5	e	0
26	glc4_e	glucan	C24H42O21	e	0
27	glc4_c	glucan	C24H42O21	c	0
28	glc__D_e	D-Glucose	C6H12O6	e	0
29	xyl__D_c	xylose-D	C5H10O5	c	0
30	atp_c	ATP	C10H12N5O13P3	c	-4
31	adp_c	ADP	C10H12N5O10P2	c	-3
32	pi_c	xylose-D	HO4P	c	-2
33	ATP_SLP_e			e	0
34	xylu__D_c	D-xylulose	C5H10O5	c	0
35	xu5p__D_c	D-Xylulose 5-phosphate	C5H9O8P	c	-2
36	actp_c	Acetyl phosphate	C2H3O5P	c	-2
37	g3p_c	Glyceraldehyde 3-phosphate	C3H5O6P	c	-2
38	ru5p__D_c	D-Ribulose 5-phosphate	C5H9O8P	c	-2
39	r5p_c	Alpha-D-Ribose 5-phosphate	C5H9O8P	c	-2
40	s7p_c	Sedoheptulose 7-phosphate	C7H13O10P	c	-2
41	e4p_c	D-Erythrose 4-phosphate	C4H7O7P	c	-2
42	f6p_c	D-Fructose 6-phosphate	C6H11O9P	c	-2
43	glc__D_c	D-Glucose	C6H12O6	c	0
44	g6p_c	D-Glucose 6-phosphate	C6H11O9P	c	-2
45	fdp_c	D-Fructose 1,6-bisphosphate	C6H10O12P2	c	-4
46	dhap_c	Dihydroxyacetone phosphate	C3H5O6P	c	-2
47	nad_c	Nicotinamide adenine dinucleotide	C21H26N7O14P2	c	-1
48	_13dpg_c	3-Phospho-D-glyceroyl phosphate	C3H4O10P2	c	-4
49	nadh_c	Nicotinamide adenine dinucleotide - reduced	C21H27N7O14P2	c	-2
50	_3pg_c	3-Phospho-D-glycerate	C3H4O7P	c	-3
51	_2pg_c	2-Phospho-D-glycerate	C3H4O7P	c	-3
52	pep_c	Phosphoenolpyruvate	C3H2O6P	c	-3
53	pyr_c	Pyruvate	C3H3O3	c	-1
54	amp_c	AMP	C10H12N5O7P	c	-2
55	fdred_c	Ferredoxin (reduced) 2[4Fe-4S]	Fe8S8X	c	-2
56	fdox_c	Ferredoxin (oxidized) 2[4Fe-4S]	Fe8S8X	c	0
57	coa_c	Coenzyme A	C21H32N7O16P3S	c	-4
58	accoa_c	Acetyl-CoA	C23H34N7O17P3S	c	-4
59	co2_c	CO2	CO2	c	0
60	aacoa_c	Acetoacetyl-CoA	C25H36N7O18P3S	c	-4
61	_3hbcoa_c	(S)-3-Hydroxybutanoyl-CoA	C25H38N7O18P3S	c	-4
62	b2coa_c	Crotonoyl-CoA	C25H36N7O17P3S	c	-4
63	btcoa_c	Butanoyl-CoA	C25H38N7O17P3S	c	-4
64	_3ohcoa_c	3-Oxohexanoyl-CoA	C27H40N7O18P3S	c	-4
65	_3hhcoa_c	(S)-3-Hydroxyhexanoyl-CoA	C27H42N7O18P3S	c	-4
66	hx2coa_c	Trans-Hex-2-enoyl-CoA	C27H40N7O17P3S	c	-4
67	hxcoa_c	Hexanoyl-CoA (n-C6:0CoA)	C27H42N7O17P3S	c	-4
68	_3oocoa_c	3-Oxooctanoyl-CoA	C29H44N7O18P3S	c	-4
69	_3hocoa_c	(S)-3-Hydroxyoctanoyl-CoA	C29H46N7O18P3S	c	-4
70	oc2coa_c	Trans-Oct-2-enoyl-CoA	C29H44N7O17P3S	c	-4
71	occoa_c	Octanoyl-CoA (n-C8:0CoA)	C29H46N7O17P3S	c	-4
72	ppcoa_c	Propanoyl-CoA	C24H36N7O17P3S	c	-4
73	laccoa_c	Lactoyl-CoA	C24H36N7O18P3S	c	-4
74	pp2coa_c	Acrylyl-CoA	C24H34N7O17P3S	c	-4
75	mmcoa__S_c	(S)-Methylmalonyl-CoA	C25H35N7O19P3S	c	-5
76	oaa_c	Oxaloacetate	C4H2O5	c	-2
77	mal__L_c	L-Malate	C4H4O5	c	-2
78	fum_c	Fumarate	C4H2O4	c	-2
79	succ_c	Succinate	C4H4O4	c	-2
80	succoa_c	Succinyl-CoA	C25H35N7O19P3S	c	-5
81	mmcoa__R_c	(R)-Methylmalonyl-CoA	C25H35N7O19P3S	c	-5
82	_3optcoa_c	3-Ocopentanoyl-CoA	C26H38N7O18P3S	c	-4
83	_3hptcoa_c	3-Hydroxypentoyl-CoA	C26H40N7O18P3S	c	-4
84	pt2coa_c	Pent-2-enoyl-CoA	C26H38N7O17P3S	c	-4
85	ptcoa_c	Pentanoyl-CoA	C26H40N7O17P3S	c	-4
86	_3ohtcoa_c	3-Oxoheptanoyl-CoA	C28H42N7O18P3S	c	-4
87	_3hhtcoa_c	3-Hydroxyheptanoyl-CoA	C28H44N7O18P3S	c	-4
88	ht2coa_c	Hept-2-enoyl-CoA	C28H42N7O17P3S	c	-4
89	hptcoa_c	Heptanoyl-CoA	C28H44N7O17P3S	c	-4
90	acald_c	Acetaldehyde	C2H4O	c	0
91	glyc_e	Glycerol	C3H8O3	e	0
92	glyc_c	Glycerol	C3H8O3	c	0
93	glyc3p_c	Glycerol 3-phosphate	C3H7O6P	c	-2
94	h2_c	Hydrogen	H2	c	0
95	h_i	H+	H	i	1
96	h2_e	Hydrogen	H2	e	0
97	co_c	Carbon monoxide	CO	c	0
98	mecfsp_c	Methylcorrinoid iron sulfur protein	C20H3CoN4R21	c	0
99	cfesp_c	Corrinoid Iron sulfur protein	C19CoN4R21	c	-1
100	_5mthf_c	5-Methyltetrahydrofolate	C20H24N7O6	c	-1
101	thf_c	5,6,7,8-Tetrahydrofolate	C19H21N7O6	c	-2
102	co2_e	CO2	CO2	e	0
103	mlthf_c	5,10-Methylenetetrahydrofolate	C20H21N7O6	c	-2
104	methf_c	5,10-Methenyltetrahydrofolate	C20H20N7O6	c	-1
105	_10fthf_c	10-Formyltetrahydrofolate	C20H21N7O7	c	-2
106	ATP_IMF_e			e	0
107	h2o_e	H2O	H2O	e	0
108	cit_c	Citrate	C6H5O7	c	-3
109	icit_c	Isocitrate	C6H5O7	c	-3
110	akg_c	2-Oxoglutarate	C5H4O5	c	-2
111	ppi_c	Diphosphate	HO7P2	c	-3
112	nadp_c	Nicotinamide adenine dinucleotide phosphate	C21H25N7O17P3	c	-3
113	nadph_c	Nicotinamide adenine dinucleotide phosphate - reduced	C21H26N7O17P3	c	-4
114	nh4_e	H2O	H4N	e	1
115	nh4_c	H2O	H4N	c	1
116	so4_e	Sulfate	O4S	e	-2
117	so4_c	Sulfate	O4S	c	-2
118	pi_e	Phosphate	HO4P	e	-2
119	Biomass_e	Biomass		e	0
120	ATP_BIOMASS_e			e	0
121	ATP_HYDR_e			e	0
122	glx_c	Glyxoxylate	C2HO3	c	-1
123	udcac_e	Undecanedioate	C11H18O4	e	-2
124	nona_e	Nonanoate	C9H17O2	e	-1
125	dca_e	Decanoate	C10H19O2	e	-1
126	udc_e	Undecanoate	C11H21O2	e	-1
127	ddc_e	Dodecanoate	C12H23O2	e	-1
128	adpac_c	Adipate	C6H8O4	c	-2
129	nona_c	Nonanoate	C9H17O2	c	-1
130	dca_c	Decanoate	C10H19O2	c	-1
131	udc_c	Undecanoate	C11H21O2	c	-1
132	ddc_c	Dodecanoate	C12H23O2	c	-1
133	_6oxohex_c	6-oxohexanoate	C6H9O3	c	-1
134	_3odcoa_c	3-Oxodecanoyl-CoA	C31H48N7O18P3S	c	-4
135	_3hdcoa_c	(S)-3-Hydroxydecanoyl-CoA	C31H50N7O18P3S	c	-4
136	dc2coa_c	Trans-Decan-2-enoyl-CoA	C31H48N7O17P3S	c	-4
137	dcacoa_c	Decanoyl-CoA	C31H50N7O17P3S	c	-4
138	_3oddcoa_c	3-OxoDodecanoyl-CoA	C33H52N7O18P3S	c	-4
139	_3hddcoa_c	(S)-3-Hydroxydodecanoyl-CoA	C33H54N7O18P3S	c	-4
140	dd2coa_c	Trans-Dodeca-2-enoyl-CoA	C33H52N7O17P3S	c	-4
141	dodcoa_c	Dodecanoyl-CoA	C33H54N7O17P3S	c	-4
142	_3ononacoa_c	3-Oxononanoyl-CoA	C30H46N7O18P3S	c	-4
143	_3hnonacoa_c	(S)-3-Hydroxynonanoyl-CoA	C30H48N7O18P3S	c	-4
144	nona2coa_c	Trans-Nona-2-enoyl-CoA	C30H46N7O17P3S	c	-4
145	noncoa_c	Nonanoyl-CoA	C30H48N7O17P3S	c	-4
146	_3oundacoa_c	3-Oxoundecanoyl-CoA	C32H50N7O18P3S	c	-4
147	_3hundacoa_c	(S)-3-Hydroxyundecanoyl-CoA	C32H52N7O18P3S	c	-4
148	unda2coa_c	Trans-Undecan-2-enoyl-CoA	C32H50N7O17P3S	c	-4
149	undacoa_c	Undecanoyl_CoA	C32H52N7O17P3S	c	-4

### Sheet: Reaction
	ID	Name	Reaction	Subsystem	Lower Bound	Upper Bound	Objective Coefficient
0	trans_for	Formate transport	for_c + h_c <=> for_e + h_e	Transport	-1000	1000	0
1	trans_ac	Acetate transport	ac_c + h_c <=> ac_e + h_e	Transport	-1000	1000	0
2	trans_ppa	Propionate transport	h_c + ppa_c <=> h_e + ppa_e	Transport	-1000	1000	0
3	trans_but	Butyrate transport	but_c + h_c <=> but_e + h_e	Transport	-1000	1000	0
4	trans_pta	Valerate transport	h_c + pta_c <=> h_e + pta_e	Transport	-1000	1000	0
5	trans_hxa	Hexanote Transport	h_c + hxa_c <=> h_e + hxa_e	Transport	-1000	1000	0
6	trans_hpta	Heptanoate transport	h_c + hpta_c <=> h_e + hpta_e	Transport	-1000	1000	0
7	trans_octa	Octanoate transport	h_c + octa_c <=> h_e + octa_e	Transport	-1000	1000	0
8	trans_lac__D	Lactate import	h_c + lac__D_c <=> h_e + lac__D_e	Transport	-1000	1000	0
9	trans_etoh	Ethanol transport	etoh_c <=> etoh_e	Transport	-1000	1000	0
10	trans_h	H+ transport	h_c <=> h_e	Transport	-1000	1000	0
11	EX_xyl4_e	Xylan Exchange	xyl4_e -->	Complex Carbohydrate Degradation	0	1000	0
12	xyl4t	Xylan Transport	xyl4_e --> xyl4_c	Complex Carbohydrate Degradation	0	1000	0
13	C5Hyd	Xylan Hydrolysis	3.0 h2o_c + xyl4_c --> 4.0 xyl__D_e	Complex Carbohydrate Degradation	0	1000	0
14	EX_glc4_e	Glucan Exchange	glc4_e <=>	Complex Carbohydrate Degradation	-1000	1000	0
15	glc4t	Glucan Transport	glc4_e --> glc4_c	Complex Carbohydrate Degradation	0	1000	0
16	C6Hyd	Glucan Hydrolysis	glc4_c + 3.0 h2o_c --> 4.0 glc__D_e	Complex Carbohydrate Degradation	0	1000	0
17	EX_xyl__D_e	D-Xylose exchange	xyl__D_e <=>	Transport	-1000	1000	0
18	XYLt	D xylose transport	xyl__D_e <=> xyl__D_c	Pentose Utilization	-1000	1000	0
19	XYLabc	D-xylose transport via ABC system	ATP_SLP_e + atp_c + h2o_c + xyl__D_e --> adp_c + h_c + pi_c + xyl__D_c	Pentose Utilization	0	1000	0
20	XYLI1	Xylose isomerase	xyl__D_c <=> xylu__D_c	Pentose Utilization	-1000	1000	0
21	XYLK	Xylulokinase	ATP_SLP_e + atp_c + xylu__D_c --> adp_c + h_c + xu5p__D_c	Pentose Utilization	0	1000	0
22	PKETX	Phosphoketolase (xylulose-5-phosphate utilizing)	pi_c + xu5p__D_c --> actp_c + g3p_c + h2o_c	Pentose Utilization	0	1000	0
23	RPE	Ribulose 5-phosphate 3-epimerase	ru5p__D_c <=> xu5p__D_c	Pentose Utilization	-1000	1000	0
24	RPI	Ribose-5-phosphate isomerase	r5p_c <=> ru5p__D_c	Pentose Utilization	-1000	1000	0
25	TKT1	Transketolase 1	r5p_c + xu5p__D_c <=> g3p_c + s7p_c	Pentose Utilization	-1000	1000	0
26	TALA	Transaldolase	g3p_c + s7p_c <=> e4p_c + f6p_c	Pentose Utilization	-1000	1000	0
27	TKT2	Transketolase 2	e4p_c + xu5p__D_c <=> f6p_c + g3p_c	Pentose Utilization	-1000	1000	0
28	EX_glc__D_e	D-Glucose exchange	glc__D_e <=>	Transport	-1000	1000	0
29	GLCt	D glucose reversible transport	glc__D_e <=> glc__D_c	Hexose Utilization	-1000	1000	0
30	GLCabc	D-glucose transport via ABC system	ATP_SLP_e + atp_c + glc__D_e + h2o_c --> adp_c + glc__D_c + h_c + pi_c	Hexose Utilization	0	1000	0
31	HEX1	Hexokinase (D-glucose:ATP)	ATP_SLP_e + atp_c + glc__D_c --> adp_c + g6p_c + h_c	Hexose Utilization	0	1000	0
32	PGI	Glucose-6-phosphate isomerase	g6p_c <=> f6p_c	Hexose Utilization	-1000	1000	0
33	PKETF	Phosphoketolase (fructose-6-phosphate utilizing)	f6p_c + pi_c --> actp_c + e4p_c + h2o_c	Phosphoketolase	0	1000	0
34	PFK	Phosphofructokinase	ATP_SLP_e + atp_c + f6p_c --> adp_c + fdp_c + h_c	Upper Glycolysis	0	1000	0
35	FBA	Fructose-bisphosphate aldolase	fdp_c <=> dhap_c + g3p_c	Upper Glycolysis	-1000	1000	0
36	TPI	Triose-phosphate isomerase	dhap_c <=> g3p_c	Upper Glycolysis	-1000	1000	0
37	GAPD	Glyceraldehyde-3-phosphate dehydrogenase	g3p_c + nad_c + pi_c <=> _13dpg_c + h_c + nadh_c	Lower Glycolysis	-1000	1000	0
38	PGK	Phosphoglycerate kinase	ATP_SLP_e + _3pg_c + atp_c <=> _13dpg_c + adp_c	Lower Glycolysis	-1000	1000	0
39	PGM	Phosphoglycerate mutase	_2pg_c <=> _3pg_c	Lower Glycolysis	-1000	1000	0
40	ENO	Enolase	_2pg_c <=> h2o_c + pep_c	Lower Glycolysis	-1000	1000	0
41	PYK	Pyruvate kinase	adp_c + h_c + pep_c --> ATP_SLP_e + atp_c + pyr_c	Lower Glycolysis	0	1000	0
42	PPS	Phosphoenolpyruvate synthase	ATP_SLP_e + atp_c + h2o_c + pyr_c <=> amp_c + 2.0 h_c + pep_c + pi_c	Gluconeogenesis	-1000	1000	0
43	FBP	Fructose-bisphosphatase	fdp_c + h2o_c --> f6p_c + pi_c	Gluconeogenesis	0	1000	0
44	LDH-D	D-lactate dehydrogenase	lac__D_c + nad_c <=> h_c + nadh_c + pyr_c	Lactate metabolism	-1000	1000	0
45	LACDt	D-Lactate transport	lac__D_e <=> lac__D_c	Transport	-1000	1000	0
46	EB-iLDH-D	Electron bifurcating lactate dehydrogenase	fdred_c + lac__D_c + 2.0 nad_c --> fdox_c + 2.0 nadh_c + pyr_c	Lactate metabolism	0	1000	0
47	EX_lac__D_e	D-Lactate exchange	lac__D_e <=>	Transport	-1000	1000	0
48	PFL	Pyruvate formate lyase	coa_c + pyr_c --> accoa_c + for_c	Transport	0	1000	0
49	EX_for_e	Formate exchange	for_e <=>	Transport	-1000	1000	0
50	ACKr	Acetate kinase	ATP_SLP_e + ac_c + atp_c <=> actp_c + adp_c	Acetate Metabolism	-1000	1000	0
51	EX_ac_e	Acetate exchange	ac_e <=>	Transport	-1000	1000	0
52	PTAr	Phosphotransacetylase	accoa_c + pi_c <=> actp_c + coa_c	Acetate Metabolism	-1000	1000	0
53	ACOAH	Acteyl-CoA hydrolase	accoa_c + h2o_c --> ac_c + coa_c + h_c	Acetate Metabolism	0	1000	0
54	PFOR	*Pyruvate flavodoxin oxidoreductase	coa_c + fdox_c + pyr_c --> accoa_c + co2_c + fdred_c + h_c	Pyruvate Oxidation	0	1000	0
55	PDH	Pyruvate dehdyrogenase	coa_c + nad_c + pyr_c --> accoa_c + co2_c + nadh_c	Pyruvate Oxidation	0	1000	0
56	ACACT1r	Acetyl-CoA C-acetyltransferase	2.0 accoa_c <=> aacoa_c + coa_c	Reverse Beta Oxidation	-1000	1000	0
57	HACD1	3-hydroxyacyl-CoA dehydrogenase (acetoacetyl-CoA)	aacoa_c + h_c + nadh_c <=> _3hbcoa_c + nad_c	Reverse Beta Oxidation	-1000	1000	0
58	ECOAH1	3-hydroxyacyl-CoA dehydratase (3-hydroxybutanoyl-CoA)	_3hbcoa_c <=> b2coa_c + h2o_c	Reverse Beta Oxidation	-1000	1000	0
59	EBACD1	*Electron Bifurcating Acyl-CoA Dehydrogenase (C4)	b2coa_c + fdox_c + 2.0 nadh_c <=> btcoa_c + fdred_c + 2.0 nad_c	Reverse Beta Oxidation	-1000	1000	0
60	ACOAD1	Acyl-CoA dehydrogenase (butanoyl-CoA)	b2coa_c + h_c + nadh_c <=> btcoa_c + nad_c	Reverse Beta Oxidation	-1000	1000	0
61	ACHC4	*Acyl-CoA Hydrolase (C4:0)	btcoa_c + h2o_c --> but_c + coa_c + h_c	Reverse Beta Oxidation	0	1000	0
62	CoATC4	*CoA Transferase (C4:0-C2:0)	ac_c + btcoa_c --> accoa_c + but_c	Reverse Beta Oxidation	0	1000	0
63	EX_but_e	Butyrate exchange	but_e <=>	Exchange	-1000	1000	0
64	ACACT2	Butanoyl-CoA:acetyl-CoA C-butanoyltransferase	accoa_c + btcoa_c <=> _3ohcoa_c + coa_c	Reverse Beta Oxidation	-1000	1000	0
65	HACD2	3-hydroxyacyl-CoA dehydrogenase (3-oxohexanoyl-CoA)	_3ohcoa_c + h_c + nadh_c <=> _3hhcoa_c + nad_c	Reverse Beta Oxidation	-1000	1000	0
66	ECOAH2	3-hydroxyacyl-CoA dehydratase (3-hydroxyhexanoyl-CoA)	_3hhcoa_c <=> h2o_c + hx2coa_c	Reverse Beta Oxidation	-1000	1000	0
67	EBACD2	*Electron Bifurcating Acyl-CoA Dehydrogenase (C6)	fdox_c + hx2coa_c + 2.0 nadh_c <=> fdred_c + hxcoa_c + 2.0 nad_c	Reverse Beta Oxidation	-1000	1000	0
68	ACOAD2	Acyl-CoA dehydrogenase (hexanoyl-CoA)	h_c + hx2coa_c + nadh_c <=> hxcoa_c + nad_c	Reverse Beta Oxidation	-1000	1000	0
69	ACH-C6	*Acyl-CoA Hydrolase (C6:0)	h2o_c + hxcoa_c --> coa_c + h_c + hxa_c	Reverse Beta Oxidation	0	1000	0
70	CoATC6	*CoA Transferase (C4:0-C2:0)	ac_c + hxcoa_c --> accoa_c + hxa_c	Reverse Beta Oxidation	0	1000	0
71	EX_hxa_e	Hexanoate exchange	hxa_e <=>	Exchange	-1000	1000	0
72	ACACT3	Hexanoyl-CoA:acetyl-CoA C-acyltransferase	accoa_c + hxcoa_c <=> _3oocoa_c + coa_c	Reverse Beta Oxidation	-1000	1000	0
73	HACD3	3-hydroxyacyl-CoA dehydrogenase (3-oxooctanoyl-CoA)	_3oocoa_c + h_c + nadh_c <=> _3hocoa_c + nad_c	Reverse Beta Oxidation	-1000	1000	0
74	ECOAH3	3-hydroxyacyl-CoA dehydratase (3-hydroxyoctanoyl-CoA)	_3hocoa_c <=> h2o_c + oc2coa_c	Reverse Beta Oxidation	-1000	1000	0
75	EBACD3	*Electron Bifurcating Acyl-CoA Dehydrogenase (C8)	fdox_c + 2.0 nadh_c + oc2coa_c <=> fdred_c + 2.0 nad_c + occoa_c	Reverse Beta Oxidation	-1000	1000	0
76	ACOAD3	Acyl-CoA dehydrogenase (octanoyl-CoA)	h_c + nadh_c + oc2coa_c <=> nad_c + occoa_c	Reverse Beta Oxidation	-1000	1000	0
77	ACH-C8	*Acyl-CoA Hydrolase (C8:0)	h2o_c + occoa_c --> coa_c + h_c + octa_c	Reverse Beta Oxidation	0	1000	0
78	CoATC8	CoA Transferase (C8:0-C2:0)	ac_c + occoa_c --> accoa_c + octa_c	Reverse Beta Oxidation	0	1000	0
79	EX_octa_e	Octanoate exchange	octa_e <=>	Exchange	-1000	1000	0
80	LCT	Lactate CoA transferase	lac__D_c + ppcoa_c <=> laccoa_c + ppa_c	Propionate Production	-1000	1000	0
81	EX_ppa_e	Propionate exchange	ppa_e <=>	Exchange	-1000	1000	0
82	LCD	Lactoyl coA dehydratase	laccoa_c <=> h2o_c + pp2coa_c	Propionate Production	-1000	1000	0
83	ACR	Acryloyl-CoA reductase	h_c + nadh_c + pp2coa_c <=> nad_c + ppcoa_c	Propionate Production	-1000	1000	0
84	PCT	Propionate CoA Transferase	ac_c + ppcoa_c <=> accoa_c + ppa_c	Propionate Production	-1000	1000	0
85	MCC	Methylmalonyl-CoA Carboxyltransferase	mmcoa__S_c + pyr_c <=> oaa_c + ppcoa_c	Propionate Production	-1000	1000	0
86	MDH	Malate dehydrogenase	h_c + nadh_c + oaa_c <=> mal__L_c + nad_c	Propionate Production	-1000	1000	0
87	FRDx	Fumarate Reductase NADH	fum_c + h_c + nadh_c <=> nad_c + succ_c	Propionate Production	-1000	1000	0
88	PPCSCT	Propanoyl-CoA: succinate CoA-transferase	ppcoa_c + succ_c <=> ppa_c + succoa_c	Propionate Production	-1000	1000	0
89	MMM2	Methylmalonyl-CoA mutase	succoa_c <=> mmcoa__R_c	Propionate Production	-1000	1000	0
90	MME	Methylmalonyl-CoA epimerase	mmcoa__R_c <=> mmcoa__S_c	Propionate Production	-1000	1000	0
91	VCACT	Acetyl-CoA C-acyltransferase (3-oxovaleryl-CoA)	accoa_c + ppcoa_c <=> _3optcoa_c + coa_c	Reverse Beta Oxidation	-1000	1000	0
92	HVCD	3-hydroxyacyl-CoA dehydrogenase (3-hydroxyacyl-CoA dehydrogenase (3-oxovaleryl-CoA))	_3optcoa_c + h_c + nadh_c <=> _3hptcoa_c + nad_c	Reverse Beta Oxidation	-1000	1000	0
93	VECOAH	3-hydroxyacyl-CoA dehydratase (3-hydroxypentanoyl-CoA)	_3hptcoa_c <=> h2o_c + pt2coa_c	Reverse Beta Oxidation	-1000	1000	0
94	EBVCD	*Electron Bifurcating Acyl-CoA dehydrogenase (pentanoyl-CoA)	fdox_c + 2.0 nadh_c + pt2coa_c <=> fdred_c + 2.0 nad_c + ptcoa_c	Reverse Beta Oxidation	-1000	1000	0
95	VCOAD	Acyl-CoA dehydrogenase (pentanoyl-CoA)	h_c + nadh_c + pt2coa_c <=> nad_c + ptcoa_c	Reverse Beta Oxidation	-1000	1000	0
96	ACHC5	*Acyl-CoA Hydrolase (C5:0)	h2o_c + ptcoa_c --> coa_c + h_c + pta_c	Reverse Beta Oxidation	0	1000	0
97	CoATC5	*CoA Transferase (C5:0-C2:0)	ac_c + ptcoa_c --> accoa_c + pta_c	Reverse Beta Oxidation	0	1000	0
98	EX_pta_e	Pentanoate exchange	pta_e <=>	Exchange	-1000	1000	0
99	VCACT2	Acetyl-CoA C-acyltransferase (3-oxoheptanoyl-CoA)	accoa_c + ptcoa_c <=> _3ohtcoa_c + coa_c	Reverse Beta Oxidation	-1000	1000	0
100	HVCD2	3-hydroxyacyl-CoA dehydrogenase (3-oxoheptanoyl-CoA)	_3ohtcoa_c + h_c + nadh_c <=> _3hhtcoa_c + nad_c	Reverse Beta Oxidation	-1000	1000	0
101	VECOAH2	3-hydroxyacyl-CoA dehydratase (3-hydroxyheptanoyl-CoA)	_3hhtcoa_c <=> h2o_c + ht2coa_c	Reverse Beta Oxidation	-1000	1000	0
102	EBVCD2	*Electron Bifurcating Acyl-CoA dehydrogenase (heptanoyl-CoA)	fdox_c + ht2coa_c + 2.0 nadh_c <=> fdred_c + hptcoa_c + 2.0 nad_c	Reverse Beta Oxidation	-1000	1000	0
103	VCOAD2	Acyl-CoA dehydrogenase (heptanoyl-CoA)	h_c + ht2coa_c + nadh_c <=> hptcoa_c + nad_c	Reverse Beta Oxidation	-1000	1000	0
104	ACH-C7	*Acyl-CoA Hydrolase (C7:0)	h2o_c + hptcoa_c --> coa_c + h_c + hpta_c	Reverse Beta Oxidation	0	1000	0
105	CoATC7	*CoA Transferase (C7:0-C2:0)	ac_c + hptcoa_c --> accoa_c + hpta_c	Reverse Beta Oxidation	0	1000	0
106	EX_hpta_e	Heptanoate exchange	hpta_e <=>	Exchange	-1000	1000	0
107	EX_etoh_e	Ethanol exchange	etoh_e <=>	Transport	-1000	1000	0
108	ALCD2x	Alcohol dehydrogenase (ethanol)	etoh_c + nad_c <=> acald_c + h_c + nadh_c	Ethanol Utilization	-1000	1000	0
109	ACALD	Acetaldehyde dehydrogenase (acetylating)	acald_c + coa_c + nad_c <=> accoa_c + h_c + nadh_c	Ethanol Utilization	-1000	1000	0
110	EX_glyc_e	Glycerol Exchange	glyc_e <=>	Transport	-1000	1000	0
111	glyct	Glycerol transport	glyc_e <=> glyc_c	Transport	-1000	1000	0
112	GLYK	Glycerol kinase	ATP_SLP_e + atp_c + glyc_c --> adp_c + glyc3p_c + h_c	Glycerol utilization	0	1000	0
113	G3PD1	Glycerol-3-phosphate dehydrogenase (NAD)	dhap_c + h_c + nadh_c <=> glyc3p_c + nad_c	Glycerol utilization	-1000	1000	0
114	HYD1	(FeFe)-hydrogenase, cytoplasm	fdred_c + 2.0 h_c --> fdox_c + h2_c	Hydrogen Generation	0	1000	0
115	ECH	Energy conserving hydrogenase	fdred_c + 3.0 h_c <=> fdox_c + h2_c + h_i	Hydrogen Generation	-1000	1000	0
116	HYDABC	Electron confurcating hydrogenase	fdred_c + 3.0 h_c + nadh_c --> fdox_c + 2.0 h2_c + nad_c	Hydrogen Generation	0	1000	0
117	H2t	Hydrogen transport	h2_e <=> h2_c	Transport	-1000	1000	0
118	EX_h2_e	H2 exchange	h2_e <=>	Exchange	-1000	1000	0
119	ACS_WL	Acetyl-CoA synthase	accoa_c + cfesp_c + h_c <=> co_c + coa_c + mecfsp_c	Wood Ljungadhl Pathway	-1000	1000	0
120	CODH	Carbon monoxide dehydrogenase / acetyl-CoA synthase 2	co_c + fdox_c + h2o_c <=> co2_c + fdred_c + 2.0 h_c	Wood Ljungadhl Pathway	-1000	1000	0
121	AcsE	Methyltetrahydrofolate:corrinoid/iron-sulfur protein methyltransferase (MeTr)	mecfsp_c + thf_c <=> _5mthf_c + cfesp_c	Wood Ljungadhl Pathway	-1000	1000	0
122	MetF_MetV	MetF + MetV	_5mthf_c + co2_e + h_e + 2.0 h_i <=> for_e + 5.0 h_c + mlthf_c	Wood Ljungadhl Pathway	-1000	1000	0
123	HysAB	HysAB	_5mthf_c + 2.0 h_e + 2.0 h_i <=> h2_e + 5.0 h_c + mlthf_c	Wood Ljungadhl Pathway	-1000	1000	0
124	FoID_MTHFD_1	Methylenetetrahydrofolate dehydrogenase NAD	mlthf_c + nad_c <=> methf_c + nadh_c	Wood Ljungadhl Pathway	-1000	1000	0
125	FoID_MTHFD_2	Methenyltetrahydrofolate cyclohydrolase	h2o_c + methf_c <=> _10fthf_c + h_c	Wood Ljungadhl Pathway	-1000	1000	0
126	Fhs(FTHFL)	Formate-tetrahydrofolate ligase	_10fthf_c + adp_c + pi_c <=> ATP_SLP_e + atp_c + for_c + thf_c	Wood Ljungadhl Pathway	-1000	1000	0
127	Fdh_NuoEF	Electron Confurcating Formate Dehydrogenase	fdox_c + 2.0 for_c + nad_c <=> 2.0 co2_c + fdred_c + h_c + nadh_c	Hydrogen Generation	-1000	1000	0
128	NiFeH2ASE	NiFe Hydrogenase	h_c + nadh_c <=> h2_c + nad_c	Hydrogen Generation	-1000	1000	0
129	RNF1	*Ferredoxin:NAD oxidoreductase (2 protons translocated)	fdred_c + 3.0 h_c + nad_c <=> fdox_c + 2.0 h_i + nadh_c	Energy Generation	-1000	1000	0
130	ATPS4r	*ATP Synthase	adp_c + 4.0 h_i + pi_c <=> ATP_IMF_e + atp_c + h2o_c + 3.0 h_c	Energy Generation	-1000	1000	0
131	H2Ot	H2O transport	h2o_e <=> h2o_c	Transport	-1000	1000	0
132	EX_h2o_e	H2O exchange	h2o_e <=>	Transport	-1000	1000	0
133	EX_h_e	H+ exchange	h_e <=>	Transport	-1000	1000	0
134	co2t	CO2 transport	co2_e <=> co2_c	Transport	-1000	1000	0
135	EX_co2_e	CO2 exchange	co2_e <=>	Exchange	-1000	1000	0
136	PPCK	Phosphoenolpyruvate carboxykinase	ATP_SLP_e + atp_c + oaa_c --> adp_c + co2_c + pep_c	TCA Cycle	0	1000	0
137	PPC	Phosphoenolpyruvate carboxylase	co2_c + h2o_c + pep_c --> h_c + oaa_c + pi_c	TCA Cycle	0	1000	0
138	CS	Citrate synthase	accoa_c + h2o_c + oaa_c <=> cit_c + coa_c + h_c	TCA Cycle	-1000	1000	0
139	ACONT	Aconitate hydratase	cit_c <=> icit_c	TCA Cycle	-1000	1000	0
140	ICDHx	Isocitrate dehydrogenase (NAD)	icit_c + nad_c <=> akg_c + co2_c + nadh_c	TCA Cycle	-1000	1000	0
141	FUM	Fumarase	fum_c + h2o_c <=> mal__L_c	TCA Cycle	-1000	1000	0
142	ACS	Acetyl-CoA synthetase	ATP_SLP_e + ac_c + atp_c + coa_c --> accoa_c + amp_c + ppi_c	Acetate metabolism	0	1000	0
143	NADK	NAD kinase	ATP_SLP_e + atp_c + nad_c <=> adp_c + h_c + nadp_c	NADH/ NADPH Conversions	-1000	1000	0
144	THD2	NAD(P) transhydrogenase	2.0 h_i + nadh_c + nadp_c <=> 2.0 h_c + nad_c + nadph_c	NADH/ NADPH Conversions	-1000	1000	0
145	EX_nh4_e	Ammonium Exchange	nh4_e <=>	Exchange	-1000	1000	0
146	nh4t	Ammonium Transport	nh4_e <=> nh4_c	Transport	-1000	1000	0
147	EX_so4_e	Sulfate Exchange	so4_e <=>	Exchange	-1000	1000	0
148	so4t	Sulfate Transport	so4_e <=> so4_c	Transport	-1000	1000	0
149	ADK1	Adenylate kinase	ATP_SLP_e + amp_c + atp_c --> 2.0 adp_c	AMP Conversion	0	1000	0
150	PPA	Inorganic diphosphatase	h2o_c + ppi_c --> h_c + 2.0 pi_c	AMP Conversion	0	1000	0
151	EX_pi_e	Phosphate Exchange	pi_e <=>	Exchange	-1000	1000	0
152	trans_pi	Phosphate Transport	pi_e <=> pi_c	Transport	-1000	1000	0
153	BIOMASS	Biomass	36.0 ATP_BIOMASS_e + 1.31 _3pg_c + 3.06 accoa_c + 1.17 akg_c + 36.0 atp_c + 0.4 e4p_c + 1.58 g3p_c + 0.26 g6p_c + 7.57 h2o_c + 1.1 nad_c + 19.39 nadph_c + 8.62 nh4_c + 2.06 oaa_c + 0.92 pep_c + 4.33 pyr_c + 0.35 r5p_c + 0.21 so4_c --> Biomass_e + 0.43 ac_c + 34.6 adp_c + 1.4 amp_c + 3.54 co2_c + 3.06 coa_c + 0.29 for_c + 0.37 fum_c + 10.13 h_c + 1.1 nadh_c + 19.39 nadp_c + 31.88 pi_c + 4.74 ppi_c	Biomass	0	1000	0
154	EX_BIOMASS_e	Biomass Exchange	Biomass_e -->	Exchange	0	1000	0
155	ATP_Hydrolysis	ATP Hydrolysis	ATP_HYDR_e + atp_c + h2o_c --> adp_c + h_c + pi_c	ATP Hydrolysis	0	1000	1
156	ACITL	ATP Citrate Lyase	ATP_SLP_e + atp_c + cit_c + coa_c --> accoa_c + adp_c + oaa_c + pi_c	TCA Cycle	0	1000	0
157	ME1	Malic Enzyme (NAD)	mal__L_c + nad_c --> co2_c + nadh_c + pyr_c	TCA Cycle	0	1000	0
158	ICL	Isocitrate lyase	icit_c <=> glx_c + succ_c	TCA Cycle	-1000	1000	0
159	MALS	Malate synthase	accoa_c + glx_c + h2o_c --> coa_c + h_c + mal__L_c	TCA Cycle	0	1000	0
160	EX_ATP_SLP	EX_ATP_SLP	ATP_SLP_e <=>	Exchange	-1000	1000	0
161	EX_ATP_HYDR	EX_ATP_HYDR	ATP_HYDR_e <=>	Exchange	-1000	1000	0
162	EX_ATP_IMF	EX_ATP_IMF	ATP_IMF_e <=>	Exchange	-1000	1000	0
163	EX_ATP_BIOMASS	ATP Net Production	ATP_BIOMASS_e <=>	Exchange	-1000	1000	0
164	EX_udcac_e	Undecanedioate Exchange	udcac_e <=>	Product Exchange Reactions	-1000	1000	0
165	EX_dca_e	Decanoate Exchange	dca_e <=>	Product Exchange Reactions	-1000	1000	0
166	EX_udc_e	Undecanoate Exchange	udc_e <=>	Product Exchange Reactions	-1000	1000	0
167	EX_ddc_e	Dodecanoate Exchange	ddc_e <=>	Product Exchange Reactions	-1000	1000	0
168	trans_nona	Nonanoate Transport	h_e + nona_e <=> h_c + nona_c	Product Exchange Reactions	-1000	1000	0
169	trans_dca	Decanoate Transport	dca_e + h_e <=> dca_c + h_c	Product Exchange Reactions	-1000	1000	0
170	trans_udc	Undecanoate Transport	h_e + udc_e <=> h_c + udc_c	Product Exchange Reactions	-1000	1000	0
171	trans_ddc	Dodecanoate Transport	ddc_e + h_e <=> ddc_c + h_c	Product Exchange Reactions	-1000	1000	0
172	chnE	6-Oxohexanoate dehydrogenase	_6oxohex_c + h2o_c + nad_c <=> adpac_c + 2.0 h_c + nadh_c		-1000	1000	0
173	ACACT4	Octanoyl-CoA:acetyl-CoA C-acyltransferase	accoa_c + occoa_c <=> _3odcoa_c + coa_c	Reverse Beta-Oxidation	-1000	1000	0
174	HACD4	3-hydroxyacyl-CoA dehydrogenase (3-oxodecanoyl-CoA)	_3odcoa_c + h_c + nadh_c <=> _3hdcoa_c + nad_c	Reverse Beta-Oxidation	-1000	1000	0
175	ECOAH4	3-hydroxyacyl-CoA dehydratase (3-hydroxydecanoyl-CoA)	_3hdcoa_c <=> dc2coa_c + h2o_c	Reverse Beta-Oxidation	-1000	1000	0
176	EBACD4	*Electron Bifurcating Acyl-CoA Dehydrogenase (C10)	dc2coa_c + fdox_c + 2.0 nadh_c <=> dcacoa_c + fdred_c + 2.0 nad_c	Reverse Beta-Oxidation	-1000	1000	0
177	CoATC10	CoA Transferase (C10:0-C2:0)	ac_c + dcacoa_c <=> accoa_c + dca_c	Reverse Beta-Oxidation	-1000	1000	0
178	ACACT5	Decanoyl-CoA:acetyl-CoA C-acyltransferase	accoa_c + dcacoa_c <=> _3oddcoa_c + coa_c	Reverse Beta-Oxidation	-1000	1000	0
179	HACD5	3-hydroxyacyl-CoA dehydrogenase (3-oxododecanoyl-CoA)	_3oddcoa_c + h_c + nadh_c <=> _3hddcoa_c + nad_c	Reverse Beta-Oxidation	-1000	1000	0
180	ECOAH5	3-hydroxyacyl-CoA dehydratase (3-hydroxydodecanoyl-CoA)	_3hddcoa_c <=> dd2coa_c + h2o_c	Reverse Beta-Oxidation	-1000	1000	0
181	EBACD5	*Electron Bifurcating Acyl-CoA Dehydrogenase (C12)	dd2coa_c + fdox_c + 2.0 nadh_c <=> dodcoa_c + fdred_c + 2.0 nad_c	Reverse Beta-Oxidation	-1000	1000	0
182	CoATC12	CoA Transferase (C12:0-C2:0)	ac_c + dodcoa_c <=> accoa_c + ddc_c	Reverse Beta-Oxidation	-1000	1000	0
183	VCACT3	Acetyl-CoA C-acyltransferase (3-oxononanoyl-CoA)	accoa_c + hptcoa_c <=> _3ononacoa_c + coa_c	Reverse Beta-Oxidation	-1000	1000	0
184	HVCD3	3-hydroxyacyl-CoA dehydrogenase (3-oxononanoyl-CoA)	_3ononacoa_c + h_c + nadh_c <=> _3hnonacoa_c + nad_c	Reverse Beta-Oxidation	-1000	1000	0
185	VECOAH3	3-hydroxyacyl-CoA dehydratase (3-hydroxynonanoyl-CoA)	_3hnonacoa_c <=> h2o_c + nona2coa_c	Reverse Beta-Oxidation	-1000	1000	0
186	EBVCD3	*Electron Bifurcating Acyl-CoA dehydrogenase (nonanoyl-CoA)	fdox_c + 2.0 nadh_c + nona2coa_c <=> fdred_c + 2.0 nad_c + noncoa_c	Reverse Beta-Oxidation	-1000	1000	0
187	CoATC9	*CoA Transferase (C9:0-C2:0)	ac_c + noncoa_c <=> accoa_c + nona_c	Reverse Beta-Oxidation	-1000	1000	0
188	VCACT4	Acetyl-CoA C-acyltransferase (3-oxoundecanoyl-CoA)	accoa_c + noncoa_c <=> _3oundacoa_c + coa_c	Reverse Beta-Oxidation	-1000	1000	0
189	HVCD4	3-hydroxyacyl-CoA dehydrogenase (3-oxoundecanoyl-CoA)	_3oundacoa_c + h_c + nadh_c <=> _3hundacoa_c + nad_c	Reverse Beta-Oxidation	-1000	1000	0
190	VECOAH4	3-hydroxyacyl-CoA dehydratase (3-hydroxyundecanoyl-CoA)	_3hundacoa_c <=> h2o_c + unda2coa_c	Reverse Beta-Oxidation	-1000	1000	0
191	EBVCD4	*Electron Bifurcating Acyl-CoA dehydrogenase (undecanoyl-CoA)	fdox_c + 2.0 nadh_c + unda2coa_c <=> fdred_c + 2.0 nad_c + undacoa_c	Reverse Beta-Oxidation	-1000	1000	0
192	CoATC11	*CoA Transferase (C9:0-C2:0)	ac_c + undacoa_c <=> accoa_c + udc_c	Reverse Beta-Oxidation	-1000	1000	0
